# Generation of iPSCs from endangered Grevy’s zebra and comparative transcriptomic analysis of mammalian PSCs

**DOI:** 10.1101/2021.08.10.455807

**Authors:** Yoshinori Endo, Ken-ichiro Kamei, Koichi Hasegawa, Keisuke Okita, Hideyuki Ito, Shiho Terada, Miho Inoue-Murayama

**Author notes:** Corresponding authors Ken-ichiro Kamei, Institute for Integrated Cell-Material Sciences (WPI-iCeMS), Kyoto University, Kyoto, Japan, Miho Inoue-Murayama, Wildlife Research Center, Kyoto University, Kyoto, Japan.

## Abstract

Induced pluripotent stem cells (iPSCs) can provide a biological resource for functional and conservation research in various species. This expectation has led to generation of iPSCs from various species, including those identified as endangered species. However, the understanding of species variation in mammalian iPSCs is largely unknown. Here, to gain insight into the species variation in iPSCs, we the first generated iPSCs from the endangered species Grevy’s zebra (*Equus grevyi*; gz-iPSCs) for the first time in the world. We isolated primary fibroblasts cell from an individual that had died of natural causes at a zoo and reprogrammed the fibroblasts into iPSCs. We confirmed their pluripotency and differentiation potential and performed RNA sequencing analysis. The gz-iPSC transcriptome showed that the generated gz-iPSCs robustly expressed genes associated with pluripotency and reprogramming processes, including epithelial-to-mesenchymal and mesenchymal-to-epithelial transitions. Comparative transcriptomics with other species revealed patterns of gene expression among mammalian PSCs and detected evolutionary conservation of pluripotency-associated genes and the plausible importance of the translation process. This study provides new insights into the evolution of mammalian PSCs, and the species conservation and variation of PSCs will advance our understanding of the early development of mammals.
