## Supplementary Table 1 for "Generation of iPSCs from endangered Grevy’s zebra and comparative transcriptomic analysis of mammalian PSCs"

### Sheet: Sheet1
Supplementary Table 1 | List of primers for qRT-PCR.
Gene	F/R	Marker	Reacting species	Sequence
eaOct3/4	F	Pluripotency	equine	CGAGAAGGACGTGGTACGAG
eOct3/4	R	Pluripotency	equine	CTTTCCTCTGCCCCCATTCC
ehOct3/4	F	Pluripotency	equine/human	CCCCAGGGCCCCATTTTGGTACC
ehOct3/4	R	Pluripotency	equine/human	ACCTCAGTTTGAATGCATGGGAGAGC
ehbSOX2	F	Pluripotency	equine/human/virus	TTCACATGTCCCAGCACTACCAGA
ehSOX2	R	Pluripotency	equine/human	TCACATGTGTGAGAGGGGCAGTGTGC
eSOX2	F	Pluripotency	equine	ATGACCAGCTCGCAGACCTA
eSOX2	R	Pluripotency	equine	CTCGGACTTGACCACCGAAC
eKLF4	F	Pluripotency	equine	GTCAGTCCTGGGGTTTCCTAC
eKLF4	R	Pluripotency	equine	TTCTCACCTGTGTGGGTTCG
ehKLF4	F	Pluripotency	equine/human	CATGCCAGAGGAGCCCAAGCCAAAGAGGGG
ehKLF4	R	Pluripotency	equine/human	CGCAGGTGTGCCTTGAGATGGGAACTCTTT
ehNANOG	F	Pluripotency	equine/human	ACTGCTCATTCAGGACAGCC
ehNANOG	R	Pluripotency	equine/human	CCAGGTCTTAACCTGTTTGTAGC
vcOct3/4	F	Viral	virus	GCTCTCCCATGCATTCAAACTGA
vOct3/4	R	Viral	virus	CTTACGCGAAATACGGGCAGACA
vSOX2	F	Pluripotency	equine/human/virus	TTCACATGTCCCAGCACTACCAGA
vSOX2	R	Viral	virus	GACATGGCCTGCCCGGTTATTATT
vKLF4	F	Viral	virus	CCACCTCGCCTTACACATGAAGA
vKLF4	R	Viral	virus	GACATGGCCTGCCCGGTTATTATT
vcMYC	F	Viral	human/virus	ATACATCCTGTCCGTCCAAGCAGA
vcMYC	R	Viral	virus	GACATGGCCTGCCCGGTTATTATT
vSKMd	R	Viral	virus	GACATGGCCTGCCCGGTTATTATT
NESTIN	F	Ectoderm	equine	CTGGGATGATGGCTTGAGGG
NESTIN	R	Ectoderm	equine	TCTCCAAGGGAGCAGGGTTA
TUBB3	F	Ectoderm	equine	ACTGCTCATCAGCAAGGTGC
TUBB3	R	Ectoderm	equine	GTTGTAGGGCTCCACCACTG
PAX6	F	Ectoderm	equine	ATTTCAGAGCCCCAGTTTCG
PAX6	R	Ectoderm	equine	GCCCGTTGACAAAGACACCA
SMA	F	Mesoderm	equine	GGCCAACAGGGAGAAAATGAC
SMA	R	Mesoderm	equine	GCACAATGCCAGTTGTACGTC
BMP4	F	Mesoderm	equine	GTGAGGAGTTTCCACCACGA
BMP4	R	Mesoderm	equine	ATCACCTCGTTCTCGGGGA
AFP	F	Endoderm	equine	GCTTCAGCAGTTTGGTGGTG
AFP	R	Endoderm	equine	TTGCAGTGCTACACCCTGAG
GATA4	F	Endoderm	equine	TCTACATGAAGCTCCACGGC
GATA4	R	Endoderm	equine	GAGGGACCTGCTGGTGTCTTA
SOX17	F	Endoderm	equine	GACCGCACGGAATTTGAACAG
SOX17	R	Endoderm	equine	GCTGTCGGGGAGATTCACAC
CXCR4	F	Endoderm	equine	AAGTGACTCCGAGGACTTGAG
CXCR4	R	Endoderm	equine	GAAGCAGGGCTCTTTCAGGGA
b-actin	F	House keep	equine	GAAGTCCCTTGCCTTCCCAA
b-actin	R	House keep	equine	TCCCAGGGAGATCAAAAGCC
a, b, c equine, human, and viral genes, respectively. d SOX2, KLF4, cMYC
