## Supplementary Table 3 for "Generation of iPSCs from endangered Grevy’s zebra and comparative transcriptomic analysis of mammalian PSCs"

### Sheet: panther_egre_up
Supplementary Table 3 | Analysis of gene ontology (GO) using PANTHER with differentially expressed genes (DEGs) upregulated in Grevy’s zebra-induced pluripotent stem cells (gz-iPSCs) at false discovery rate (FDR) < 0.05.
GO	Reference	Upload	Expected	Over/under	Fold enrichment	P value	FDR
cellular process (GO:0009987)	15495	1049	897.57	+	1.17	1.67e-26	2.63e-22
cellular component organization or biogenesis (GO:0071840)	6006	518	347.91	+	1.49	4.47e-24	3.53e-20
cellular metabolic process (GO:0044237)	7542	607	436.88	+	1.39	2.41e-22	1.27e-18
metabolic process (GO:0008152)	8313	639	481.54	+	1.33	5.02e-19	1.98e-15
primary metabolic process (GO:0044238)	7352	580	425.88	+	1.36	7.78e-19	2.46e-15
cellular component organization (GO:0016043)	5783	480	334.99	+	1.43	2.43e-18	6.4e-15
organic substance metabolic process (GO:0071704)	7840	606	454.15	+	1.33	4.8e-18	1.08e-14
biological_process (GO:0008150)	17851	1127	1034.05	+	1.09	1.05e-17	2.07e-14
cellular nitrogen compound metabolic process (GO:0034641)	3395	314	196.66	+	1.6	1.02e-16	1.62e-13
cellular component biogenesis (GO:0044085)	2754	267	159.53	+	1.67	2.24e-16	3.22e-13
nitrogen compound metabolic process (GO:0006807)	6886	536	398.88	+	1.34	1.44e-15	1.89e-12
organic cyclic compound metabolic process (GO:1901360)	3182	294	184.32	+	1.6	1.93e-15	2.35e-12
cellular aromatic compound metabolic process (GO:0006725)	2937	275	170.13	+	1.62	4.96e-15	5.6e-12
nucleobase-containing compound metabolic process (GO:0006139)	2705	257	156.69	+	1.64	9.59e-15	1.01e-11
heterocycle metabolic process (GO:0046483)	2891	270	167.47	+	1.61	1.27e-14	1.26e-11
nucleic acid metabolic process (GO:0090304)	2217	212	128.42	+	1.65	2.5e-12	2.33e-09
response to organic substance (GO:0010033)	3008	267	174.24	+	1.53	4.71e-12	4.14e-09
organic substance biosynthetic process (GO:1901576)	2803	250	162.37	+	1.54	1.71e-11	1.42e-08
ribonucleoprotein complex biogenesis (GO:0022613)	462	69	26.76	+	2.58	2.4e-11	1.89e-08
biosynthetic process (GO:0009058)	2865	253	165.96	+	1.52	3.44e-11	2.59e-08
detection of chemical stimulus involved in sensory perception (GO:0050907)	486	1	28.15	-	0.04	5.28e-11	3.8e-08
detection of chemical stimulus (GO:0009593)	522	2	30.24	-	0.07	8.68e-11	5.96e-08
cellular component assembly (GO:0022607)	2494	225	144.47	+	1.56	9.23e-11	6.08e-08
macromolecule metabolic process (GO:0043170)	6151	464	356.31	+	1.3	1.04e-10	6.61e-08
cellular biosynthetic process (GO:0044249)	2715	240	157.27	+	1.53	1.3e-10	7.9e-08
detection of chemical stimulus involved in sensory perception of smell (GO:0050911)	441	1	25.55	-	0.04	5.42e-10	3.17e-07
localization (GO:0051179)	5831	440	337.77	+	1.3	5.63e-10	3.18e-07
gene expression (GO:0010467)	2117	194	122.63	+	1.58	8.8e-10	4.8e-07
protein-containing complex subunit organization (GO:0043933)	1605	156	92.97	+	1.68	1.41e-09	7.42e-07
ribosome biogenesis (GO:0042254)	329	52	19.06	+	2.73	1.57e-09	8.02e-07
organelle organization (GO:0006996)	3567	291	206.62	+	1.41	2.13e-09	1.05e-06
RNA processing (GO:0006396)	930	103	53.87	+	1.91	2.77e-09	1.33e-06
response to virus (GO:0009615)	313	50	18.13	+	2.76	2.9e-09	1.35e-06
cellular response to chemical stimulus (GO:0070887)	2914	245	168.8	+	1.45	6e-09	2.71e-06
regulation of viral process (GO:0050792)	189	36	10.95	+	3.29	6.71e-09	2.94e-06
RNA metabolic process (GO:0016070)	1582	151	91.64	+	1.65	8.29e-09	3.54e-06
positive regulation of biological process (GO:0048518)	6331	463	366.73	+	1.26	9.79e-09	4.07e-06
regulation of viral life cycle (GO:1903900)	148	31	8.57	+	3.62	1.11e-08	4.5e-06
sensory perception of smell (GO:0007608)	468	3	27.11	-	0.11	1.56e-08	6.18e-06
regulation of viral genome replication (GO:0045069)	85	23	4.92	+	4.67	1.62e-08	6.23e-06
sensory perception of chemical stimulus (GO:0007606)	543	5	31.45	-	0.16	1.82e-08	6.86e-06
positive regulation of cellular process (GO:0048522)	5741	424	332.56	+	1.27	2.17e-08	7.99e-06
ribosomal large subunit biogenesis (GO:0042273)	72	21	4.17	+	5.04	2.28e-08	8.18e-06
protein-containing complex assembly (GO:0065003)	1358	132	78.66	+	1.68	3.26e-08	1.14e-05
regulation of localization (GO:0032879)	2753	230	159.47	+	1.44	3.37e-08	1.16e-05
defense response to virus (GO:0051607)	215	37	12.45	+	2.97	4.32e-08	1.42e-05
defense response to symbiont (GO:0140546)	215	37	12.45	+	2.97	4.32e-08	1.45e-05
detection of stimulus involved in sensory perception (GO:0050906)	557	6	32.27	-	0.19	5.07e-08	1.63e-05
cellular response to organic substance (GO:0071310)	2344	201	135.78	+	1.48	5.2e-08	1.65e-05
organic substance transport (GO:0071702)	2079	182	120.43	+	1.51	6.94e-08	2.15e-05
cellular localization (GO:0051641)	2985	244	172.91	+	1.41	7.32e-08	2.23e-05
cellular macromolecule metabolic process (GO:0044260)	4909	368	284.36	+	1.29	8.2e-08	2.44e-05
rRNA metabolic process (GO:0016072)	272	42	15.76	+	2.67	1e-07	2.94e-05
G protein-coupled receptor signaling pathway (GO:0007186)	1305	34	75.59	-	0.45	1.13e-07	3.23e-05
rRNA processing (GO:0006364)	262	41	15.18	+	2.7	1.19e-07	3.36e-05
response to stress (GO:0006950)	3626	284	210.04	+	1.35	1.52e-07	4.21e-05
regulation of multicellular organismal process (GO:0051239)	2673	221	154.84	+	1.43	1.61e-07	4.31e-05
nitrogen compound transport (GO:0071705)	1708	154	98.94	+	1.56	1.6e-07	4.35e-05
establishment of localization (GO:0051234)	4631	347	268.26	+	1.29	2.59e-07	6.82e-05
negative regulation of viral genome replication (GO:0045071)	56	17	3.24	+	5.24	3.06e-07	7.92e-05
negative regulation of viral process (GO:0048525)	96	22	5.56	+	3.96	3.93e-07	9.7e-05
macromolecule localization (GO:0033036)	2496	207	144.58	+	1.43	3.82e-07	9.75e-05
response to chemical (GO:0042221)	4381	330	253.78	+	1.3	3.9e-07	9.8e-05
cellular nitrogen compound biosynthetic process (GO:0044271)	1553	141	89.96	+	1.57	4.84e-07	0.000118
detection of stimulus (GO:0051606)	721	13	41.77	-	0.31	5.35e-07	0.000126
ncRNA processing (GO:0034470)	436	55	25.26	+	2.18	5.35e-07	0.000128
positive regulation of metabolic process (GO:0009893)	3820	293	221.28	+	1.32	5.85e-07	0.000136
small molecule metabolic process (GO:0044281)	1622	145	93.96	+	1.54	6.28e-07	0.000144
type I interferon signaling pathway (GO:0060337)	68	18	3.94	+	4.57	7.57e-07	0.000168
viral process (GO:0016032)	444	55	25.72	+	2.14	7.52e-07	0.00017
response to endogenous stimulus (GO:0009719)	1426	131	82.6	+	1.59	7.72e-07	0.00017
organonitrogen compound metabolic process (GO:1901564)	5246	382	303.88	+	1.26	9.22e-07	0.000194
maturation of LSU-rRNA (GO:0000470)	28	12	1.62	+	7.4	9.19e-07	0.000196
cellular response to type I interferon (GO:0071357)	69	18	4	+	4.5	9.06e-07	0.000196
ncRNA metabolic process (GO:0034660)	521	61	30.18	+	2.02	1.14e-06	0.000236
regulation of cell population proliferation (GO:0042127)	1654	146	95.81	+	1.52	1.32e-06	0.000267
regulation of biological quality (GO:0065008)	3995	302	231.42	+	1.31	1.31e-06	0.000269
regulation of metabolic process (GO:0019222)	6874	480	398.19	+	1.21	1.64e-06	0.000324
response to oxygen-containing compound (GO:1901700)	1604	142	92.91	+	1.53	1.63e-06	0.000326
organonitrogen compound biosynthetic process (GO:1901566)	1379	125	79.88	+	1.56	2.34e-06	0.000457
response to type I interferon (GO:0034340)	75	18	4.34	+	4.14	2.51e-06	0.000484
cellular protein-containing complex assembly (GO:0034622)	867	87	50.22	+	1.73	2.71e-06	0.00051
cellular macromolecule biosynthetic process (GO:0034645)	1639	143	94.94	+	1.51	2.75e-06	0.000511
regulation of protein localization (GO:0032880)	894	89	51.79	+	1.72	2.69e-06	0.000512
positive regulation of macromolecule metabolic process (GO:0010604)	3522	269	204.02	+	1.32	2.84e-06	0.000521
establishment of localization in cell (GO:0051649)	2335	191	135.26	+	1.41	3.06e-06	0.000557
regulation of cell cycle (GO:0051726)	1164	109	67.43	+	1.62	3.12e-06	0.00056
viral life cycle (GO:0019058)	230	34	13.32	+	2.55	3.56e-06	0.000633
negative regulation of biological process (GO:0048519)	5501	393	318.65	+	1.23	3.65e-06	0.00064
tissue development (GO:0009888)	1729	148	100.16	+	1.48	4.72e-06	0.00082
negative regulation of cellular process (GO:0048523)	4902	355	283.96	+	1.25	4.97e-06	0.000853
mitotic cell cycle (GO:0000278)	750	77	43.45	+	1.77	5.14e-06	0.000874
response to external stimulus (GO:0009605)	2525	202	146.26	+	1.38	5.2e-06	0.000874
regulation of programmed cell death (GO:0043067)	1532	134	88.74	+	1.51	5.27e-06	0.000877
transport (GO:0006810)	4476	328	259.28	+	1.27	5.8e-06	0.000955
regulation of cellular component movement (GO:0051270)	1032	98	59.78	+	1.64	5.96e-06	0.000972
ribonucleoprotein complex export from nucleus (GO:0071426)	126	23	7.3	+	3.15	6.43e-06	0.00104
ribonucleoprotein complex localization (GO:0071166)	127	23	7.36	+	3.13	7.21e-06	0.00115
cellular response to virus (GO:0098586)	50	14	2.9	+	4.83	7.35e-06	0.00116
macromolecule biosynthetic process (GO:0009059)	1680	144	97.32	+	1.48	7.43e-06	0.00116
regulation of cellular component organization (GO:0051128)	2390	192	138.44	+	1.39	7.45e-06	0.00116
positive regulation of cellular metabolic process (GO:0031325)	3314	253	191.97	+	1.32	7.57e-06	0.00116
nucleocytoplasmic transport (GO:0006913)	261	36	15.12	+	2.38	7.75e-06	0.00118
small molecule biosynthetic process (GO:0044283)	530	59	30.7	+	1.92	8.1e-06	0.00122
liver development (GO:0001889)	138	24	7.99	+	3	8.41e-06	0.00125
regulation of cellular protein metabolic process (GO:0032268)	2501	199	144.87	+	1.37	8.98e-06	0.00131
regulation of apoptotic process (GO:0042981)	1493	130	86.48	+	1.5	9.13e-06	0.00132
response to stimulus (GO:0050896)	8540	573	494.69	+	1.16	8.94e-06	0.00132
nuclear transport (GO:0051169)	264	36	15.29	+	2.35	9.36e-06	0.00134
developmental process (GO:0032502)	5797	408	335.8	+	1.22	9.59e-06	0.00137
regulation of cell motility (GO:2000145)	954	91	55.26	+	1.65	1.02e-05	0.00145
organic acid metabolic process (GO:0006082)	897	87	51.96	+	1.67	1.05e-05	0.00147
gland development (GO:0048732)	414	49	23.98	+	2.04	1.07e-05	0.00148
response to organic cyclic compound (GO:0014070)	900	87	52.13	+	1.67	1.1e-05	0.00151
hepaticobiliary system development (GO:0061008)	141	24	8.17	+	2.94	1.16e-05	0.00155
regulation of cell death (GO:0010941)	1668	142	96.62	+	1.47	1.15e-05	0.00155
regulation of molecular function (GO:0065009)	3118	239	180.62	+	1.32	1.18e-05	0.00155
regulation of cell projection organization (GO:0031344)	648	68	37.54	+	1.81	1.14e-05	0.00156
response to cytokine (GO:0034097)	1106	102	64.07	+	1.59	1.17e-05	0.00156
membrane organization (GO:0061024)	972	92	56.3	+	1.63	1.22e-05	0.00158
response to hormone (GO:0009725)	819	81	47.44	+	1.71	1.21e-05	0.00159
regulation of cell migration (GO:0030334)	892	86	51.67	+	1.66	1.4e-05	0.00178
organic cyclic compound biosynthetic process (GO:1901362)	1196	108	69.28	+	1.56	1.38e-05	0.00178
positive regulation of molecular function (GO:0044093)	1618	138	93.73	+	1.47	1.43e-05	0.00181
oxoacid metabolic process (GO:0043436)	866	84	50.16	+	1.67	1.47e-05	0.00184
response to nitrogen compound (GO:1901698)	1101	101	63.78	+	1.58	1.53e-05	0.00191
biological process involved in interspecies interaction between organisms (GO:0044419)	1593	136	92.28	+	1.47	1.6e-05	0.00198
regulation of catalytic activity (GO:0050790)	2433	193	140.94	+	1.37	1.63e-05	0.00199
positive regulation of cell population proliferation (GO:0008284)	939	89	54.39	+	1.64	1.66e-05	0.002
epithelium development (GO:0060429)	1113	102	64.47	+	1.58	1.65e-05	0.00201
mitotic cell cycle process (GO:1903047)	675	69	39.1	+	1.76	1.75e-05	0.0021
sensory perception (GO:0007600)	979	27	56.71	-	0.48	1.85e-05	0.00218
regulation of macromolecule metabolic process (GO:0060255)	6340	439	367.26	+	1.2	1.84e-05	0.00219
regulation of locomotion (GO:0040012)	997	93	57.75	+	1.61	2.05e-05	0.0024
regulation of intracellular signal transduction (GO:1902531)	1839	152	106.53	+	1.43	2.14e-05	0.00249
cell-cell junction organization (GO:0045216)	185	28	10.72	+	2.61	2.17e-05	0.0025
positive regulation of interferon-beta production (GO:0032728)	41	12	2.37	+	5.05	2.27e-05	0.0026
regulation of protein metabolic process (GO:0051246)	2665	207	154.37	+	1.34	2.3e-05	0.00262
negative regulation of macromolecule metabolic process (GO:0010605)	2880	221	166.83	+	1.32	2.37e-05	0.00268
animal organ development (GO:0048513)	3220	243	186.52	+	1.3	2.63e-05	0.00295
regulation of cytokine production (GO:0001817)	748	74	43.33	+	1.71	2.97e-05	0.0033
anatomical structure development (GO:0048856)	5330	375	308.75	+	1.21	3.05e-05	0.00337
cell cycle (GO:0007049)	1316	115	76.23	+	1.51	3.11e-05	0.00341
regulation of signaling (GO:0023051)	3545	263	205.35	+	1.28	3.16e-05	0.00344
positive regulation of cytokine production involved in immune response (GO:0002720)	67	15	3.88	+	3.86	3.42e-05	0.0037
intracellular transport (GO:0046907)	1464	125	84.8	+	1.47	3.51e-05	0.00375
protein localization (GO:0008104)	2063	166	119.5	+	1.39	3.49e-05	0.00376
nervous system process (GO:0050877)	1416	47	82.02	-	0.57	3.73e-05	0.00396
negative regulation of gene expression (GO:0010629)	999	92	57.87	+	1.59	3.78e-05	0.00399
system development (GO:0048731)	4330	312	250.82	+	1.24	3.89e-05	0.00402
regulation of type I interferon production (GO:0032479)	133	22	7.7	+	2.86	3.87e-05	0.00403
proton transmembrane transport (GO:1902600)	133	22	7.7	+	2.86	3.87e-05	0.00405
anatomical structure morphogenesis (GO:0009653)	2158	172	125.01	+	1.38	4.02e-05	0.00413
protein-containing complex localization (GO:0031503)	259	34	15	+	2.27	4.06e-05	0.00414
regulation of cell communication (GO:0010646)	3509	260	203.26	+	1.28	4.11e-05	0.00417
positive regulation of type I interferon production (GO:0032481)	86	17	4.98	+	3.41	4.2e-05	0.00423
RNA export from nucleus (GO:0006405)	124	21	7.18	+	2.92	4.26e-05	0.00426
regulation of plasma membrane bounded cell projection organization (GO:0120035)	631	64	36.55	+	1.75	4.31e-05	0.00428
cellular response to cytokine stimulus (GO:0071345)	1016	93	58.85	+	1.58	4.35e-05	0.00429
positive regulation of gene expression (GO:0010628)	1169	104	67.72	+	1.54	4.44e-05	0.00435
biological regulation (GO:0065007)	12568	798	728.02	+	1.1	4.71e-05	0.00459
mitochondrion organization (GO:0007005)	468	51	27.11	+	1.88	5.25e-05	0.00509
carboxylic acid metabolic process (GO:0019752)	833	79	48.25	+	1.64	5.35e-05	0.00516
tissue morphogenesis (GO:0048729)	545	57	31.57	+	1.81	5.55e-05	0.00532
regulation of cytokine production involved in immune response (GO:0002718)	98	18	5.68	+	3.17	5.88e-05	0.0056
nucleic acid transport (GO:0050657)	189	27	10.95	+	2.47	5.95e-05	0.0056
RNA transport (GO:0050658)	189	27	10.95	+	2.47	5.95e-05	0.00563
regulation of sodium ion transport (GO:0002028)	89	17	5.16	+	3.3	6.12e-05	0.00572
regulation of establishment of protein localization (GO:0070201)	581	60	33.66	+	1.78	6.22e-05	0.00578
aromatic compound biosynthetic process (GO:0019438)	1060	95	61.4	+	1.55	6.32e-05	0.00585
embryo development (GO:0009790)	991	90	57.41	+	1.57	6.54e-05	0.00601
multi-organism transport (GO:0044766)	63	14	3.65	+	3.84	6.64e-05	0.00603
multi-organism localization (GO:1902579)	63	14	3.65	+	3.84	6.64e-05	0.00607
nuclear export (GO:0051168)	166	25	9.62	+	2.6	6.79e-05	0.0061
negative regulation of protein metabolic process (GO:0051248)	1112	99	64.41	+	1.54	6.76e-05	0.0061
establishment of RNA localization (GO:0051236)	191	27	11.06	+	2.44	6.85e-05	0.00612
organophosphate metabolic process (GO:0019637)	894	83	51.79	+	1.6	6.9e-05	0.00613
multicellular organism development (GO:0007275)	4941	348	286.22	+	1.22	7.37e-05	0.00651
heterocycle biosynthetic process (GO:0018130)	1049	94	60.77	+	1.55	7.54e-05	0.00662
RNA localization (GO:0006403)	212	29	12.28	+	2.36	7.72e-05	0.00674
nucleobase-containing compound transport (GO:0015931)	245	32	14.19	+	2.25	7.89e-05	0.00685
positive regulation of nitrogen compound metabolic process (GO:0051173)	3123	233	180.91	+	1.29	8.64e-05	0.00742
regulation of developmental process (GO:0050793)	2461	190	142.56	+	1.33	8.63e-05	0.00746
organophosphate biosynthetic process (GO:0090407)	552	57	31.98	+	1.78	8.75e-05	0.00748
purine-containing compound biosynthetic process (GO:0072522)	171	25	9.91	+	2.52	8.83e-05	0.00751
positive regulation of catalytic activity (GO:0043085)	1240	107	71.83	+	1.49	9.29e-05	0.00781
negative regulation of cellular protein metabolic process (GO:0032269)	1040	93	60.24	+	1.54	9.27e-05	0.00783
regulation of protein transport (GO:0051223)	556	57	32.21	+	1.77	9.46e-05	0.00791
regulation of interferon-beta production (GO:0032648)	57	13	3.3	+	3.94	9.56e-05	0.00796
negative regulation of multicellular organismal process (GO:0051241)	1014	91	58.74	+	1.55	0.000101	0.00836
homeostatic process (GO:0042592)	1680	137	97.32	+	1.41	0.000102	0.00844
positive regulation of cell motility (GO:2000147)	545	56	31.57	+	1.77	0.000115	0.00945
biological process involved in interaction with host (GO:0051701)	187	26	10.83	+	2.4	0.000116	0.00949
positive regulation of cell migration (GO:0030335)	520	54	30.12	+	1.79	0.000118	0.00956
maturation of LSU-rRNA from tricistronic rRNA transcript (SSU-rRNA, 5.8S rRNA, LSU-rRNA) (GO:0000463)	15	7	0.87	+	8.06	0.000119	0.00964
cellular response to stress (GO:0033554)	1741	141	100.85	+	1.4	0.000129	0.0104
phagosome acidification (GO:0090383)	28	9	1.62	+	5.55	0.000133	0.0105
biological process involved in symbiotic interaction (GO:0044403)	278	34	16.1	+	2.11	0.000132	0.0106
cellular developmental process (GO:0048869)	3634	264	210.51	+	1.25	0.000137	0.0107
mitotic nuclear membrane reassembly (GO:0007084)	51	12	2.95	+	4.06	0.000137	0.0108
mitotic nuclear membrane organization (GO:0101024)	51	12	2.95	+	4.06	0.000137	0.0108
cell junction organization (GO:0034330)	502	52	29.08	+	1.79	0.000141	0.011
cell differentiation (GO:0030154)	3575	260	207.09	+	1.26	0.000146	0.0113
regulation of gene expression (GO:0010468)	4922	344	285.12	+	1.21	0.000148	0.0114
alpha-amino acid metabolic process (GO:1901605)	198	27	11.47	+	2.35	0.000152	0.0116
cellular response to leukemia inhibitory factor (GO:1990830)	88	16	5.1	+	3.14	0.000165	0.0125
membrane assembly (GO:0071709)	88	16	5.1	+	3.14	0.000165	0.0126
transport of virus (GO:0046794)	61	13	3.53	+	3.68	0.000172	0.013
animal organ regeneration (GO:0031100)	79	15	4.58	+	3.28	0.000173	0.013
response to organonitrogen compound (GO:0010243)	1014	90	58.74	+	1.53	0.000175	0.013
nucleobase-containing compound biosynthetic process (GO:0034654)	975	87	56.48	+	1.54	0.000175	0.0131
positive regulation of cell projection organization (GO:0031346)	353	40	20.45	+	1.96	0.00018	0.0134
mitochondrial translational termination (GO:0070126)	89	16	5.16	+	3.1	0.000185	0.0136
liver regeneration (GO:0097421)	37	10	2.14	+	4.67	0.000189	0.0137
response to leukemia inhibitory factor (GO:1990823)	89	16	5.16	+	3.1	0.000185	0.0137
tRNA transport (GO:0051031)	37	10	2.14	+	4.67	0.000189	0.0138
microvillus assembly (GO:0030033)	11	6	0.64	+	9.42	0.000195	0.0142
response to extracellular stimulus (GO:0009991)	531	54	30.76	+	1.76	0.0002	0.0143
positive regulation of cellular component movement (GO:0051272)	558	56	32.32	+	1.73	0.000198	0.0143
regulation of signal transduction (GO:0009966)	3128	230	181.19	+	1.27	0.000203	0.0145
purine nucleotide biosynthetic process (GO:0006164)	160	23	9.27	+	2.48	0.000206	0.0146
positive regulation of locomotion (GO:0040017)	560	56	32.44	+	1.73	0.000205	0.0146
mRNA-containing ribonucleoprotein complex export from nucleus (GO:0071427)	110	18	6.37	+	2.82	0.000214	0.0149
peptidyl-amino acid modification (GO:0018193)	886	80	51.32	+	1.56	0.000211	0.0149
establishment of protein localization (GO:0045184)	1397	116	80.92	+	1.43	0.000214	0.0149
nuclear membrane reassembly (GO:0031468)	54	12	3.13	+	3.84	0.000217	0.015
mRNA export from nucleus (GO:0006406)	110	18	6.37	+	2.82	0.000214	0.015
spindle organization (GO:0007051)	224	29	12.98	+	2.23	0.000216	0.015
programmed cell death (GO:0012501)	1050	92	60.82	+	1.51	0.000222	0.0153
regulation of type I interferon-mediated signaling pathway (GO:0060338)	38	10	2.2	+	4.54	0.000227	0.0154
negative regulation of ERK1 and ERK2 cascade (GO:0070373)	72	14	4.17	+	3.36	0.000227	0.0154
ATP metabolic process (GO:0046034)	206	27	11.93	+	2.26	0.000225	0.0154
regulation of biological process (GO:0050789)	11898	754	689.21	+	1.09	0.000229	0.0155
cellular response to external stimulus (GO:0071496)	344	39	19.93	+	1.96	0.000234	0.0157
cellular amino acid metabolic process (GO:0006520)	283	34	16.39	+	2.07	0.000242	0.0162
positive regulation of cellular protein metabolic process (GO:0032270)	1474	121	85.38	+	1.42	0.000242	0.0162
ventricular cardiac muscle tissue development (GO:0003229)	55	12	3.19	+	3.77	0.000251	0.0165
mitotic spindle organization (GO:0007052)	163	23	9.44	+	2.44	0.000249	0.0165
positive regulation of multicellular organismal process (GO:0051240)	1431	118	82.89	+	1.42	0.00025	0.0165
nuclear membrane organization (GO:0071763)	73	14	4.23	+	3.31	0.000257	0.0168
response to drug (GO:0042493)	394	43	22.82	+	1.88	0.000256	0.0168
negative regulation of metabolic process (GO:0009892)	3095	227	179.28	+	1.27	0.000264	0.0172
response to inorganic substance (GO:0010035)	553	55	32.03	+	1.72	0.000268	0.0174
cell death (GO:0008219)	1086	94	62.91	+	1.49	0.000278	0.018
response to interferon-gamma (GO:0034341)	183	25	10.6	+	2.36	0.000292	0.0187
movement in host environment (GO:0052126)	124	19	7.18	+	2.65	0.000305	0.0195
nuclear envelope organization (GO:0006998)	84	15	4.87	+	3.08	0.00031	0.0197
chromosome organization (GO:0051276)	1064	92	61.63	+	1.49	0.000315	0.02
membrane biogenesis (GO:0044091)	94	16	5.45	+	2.94	0.000319	0.0202
regulation of generation of precursor metabolites and energy (GO:0043467)	167	23	9.67	+	2.38	0.000325	0.0202
regulation of catabolic process (GO:0009894)	1066	92	61.75	+	1.49	0.00032	0.0202
cellular protein metabolic process (GO:0044267)	3590	258	207.96	+	1.24	0.000322	0.0202
regulation of cellular process (GO:0050794)	11351	721	657.53	+	1.1	0.000323	0.0202
mitochondrial gene expression (GO:0140053)	142	21	8.23	+	2.55	0.000332	0.0206
regulation of cell adhesion (GO:0030155)	731	68	42.34	+	1.61	0.000334	0.0206
cytoskeleton organization (GO:0007010)	1212	102	70.21	+	1.45	0.000347	0.0213
cell cycle process (GO:0022402)	957	84	55.44	+	1.52	0.000351	0.0215
phosphate-containing compound metabolic process (GO:0006796)	1808	142	104.73	+	1.36	0.000382	0.0233
microvillus organization (GO:0032528)	13	6	0.75	+	7.97	0.000389	0.0237
regulation of response to stimulus (GO:0048583)	4306	302	249.43	+	1.21	0.000399	0.0242
phosphorus metabolic process (GO:0006793)	1835	144	106.3	+	1.35	0.000412	0.0248
epithelial cell differentiation (GO:0030855)	686	64	39.74	+	1.61	0.000418	0.0251
translational termination (GO:0006415)	97	16	5.62	+	2.85	0.000434	0.026
establishment of organelle localization (GO:0051656)	398	42	23.05	+	1.82	0.000436	0.026
striated muscle tissue development (GO:0014706)	286	33	16.57	+	1.99	0.00044	0.0262
tRNA export from nucleus (GO:0006409)	34	9	1.97	+	4.57	0.000447	0.0264
tRNA-containing ribonucleoprotein complex export from nucleus (GO:0071431)	34	9	1.97	+	4.57	0.000447	0.0265
regulation of response to cytokine stimulus (GO:0060759)	179	24	10.37	+	2.31	0.000456	0.0268
mitochondrial translational elongation (GO:0070125)	88	15	5.1	+	2.94	0.000479	0.028
positive regulation of production of molecular mediator of immune response (GO:0002702)	119	18	6.89	+	2.61	0.000498	0.029
tight junction assembly (GO:0120192)	60	12	3.48	+	3.45	0.0005	0.0291
regulation of primary metabolic process (GO:0080090)	5925	400	343.22	+	1.17	0.000503	0.0291
organic acid biosynthetic process (GO:0016053)	274	32	15.87	+	2.02	0.000512	0.0296
regulation of cellular response to heat (GO:1900034)	79	14	4.58	+	3.06	0.000519	0.0297
cellular response to endogenous stimulus (GO:0071495)	1152	97	66.73	+	1.45	0.000516	0.0297
cellular component morphogenesis (GO:0032989)	611	58	35.39	+	1.64	0.000522	0.0298
telomere maintenance (GO:0000723)	99	16	5.73	+	2.79	0.00053	0.0301
positive regulation of sodium ion transport (GO:0010765)	35	9	2.03	+	4.44	0.000535	0.0303
regulation of hydrolase activity (GO:0051336)	1072	91	62.1	+	1.47	0.000551	0.0311
microtubule cytoskeleton organization involved in mitosis (GO:1902850)	184	24	10.66	+	2.25	0.000565	0.0318
muscle tissue development (GO:0060537)	301	34	17.44	+	1.95	0.000586	0.0328
positive regulation of transferase activity (GO:0051347)	693	64	40.14	+	1.59	0.000592	0.033
response to other organism (GO:0051707)	1425	115	82.55	+	1.39	0.000596	0.0331
response to nutrient (GO:0007584)	170	23	9.85	+	2.34	0.000604	0.0335
response to insulin (GO:0032868)	241	29	13.96	+	2.08	0.000606	0.0335
mRNA metabolic process (GO:0016071)	697	64	40.37	+	1.59	0.000624	0.0344
tight junction organization (GO:0120193)	62	12	3.59	+	3.34	0.000646	0.0355
positive regulation of protein localization to nucleus (GO:1900182)	91	15	5.27	+	2.85	0.000652	0.0357
carboxylic acid biosynthetic process (GO:0046394)	265	31	15.35	+	2.02	0.00067	0.0365
purine-containing compound metabolic process (GO:0072521)	354	38	20.51	+	1.85	0.000676	0.0367
protein localization to organelle (GO:0033365)	742	67	42.98	+	1.56	0.000684	0.037
cellular protein localization (GO:0034613)	1470	118	85.15	+	1.39	0.0007	0.0378
regulation of response to biotic stimulus (GO:0002831)	434	44	25.14	+	1.75	0.000732	0.0391
response to external biotic stimulus (GO:0043207)	1426	115	82.6	+	1.39	0.000728	0.0391
regulation of epidermal cell differentiation (GO:0045604)	63	12	3.65	+	3.29	0.000732	0.0392
intracellular transport of virus (GO:0075733)	54	11	3.13	+	3.52	0.000743	0.0395
telomere organization (GO:0032200)	103	16	5.97	+	2.68	0.000776	0.0412
positive regulation of myeloid leukocyte cytokine production involved in immune response (GO:0061081)	22	7	1.27	+	5.49	0.000781	0.0413
regulation of cellular localization (GO:0060341)	841	74	48.72	+	1.52	0.000792	0.0417
neuron projection development (GO:0031175)	691	63	40.03	+	1.57	0.000802	0.0421
entry into host (GO:0044409)	114	17	6.6	+	2.57	0.000812	0.0425
response to nutrient levels (GO:0031667)	501	49	29.02	+	1.69	0.000821	0.0428
ventricular cardiac muscle tissue morphogenesis (GO:0055010)	46	10	2.66	+	3.75	0.00083	0.0431
aging (GO:0007568)	296	33	17.15	+	1.92	0.000836	0.0433
muscle cell development (GO:0055001)	146	20	8.46	+	2.36	0.000858	0.0443
ncRNA export from nucleus (GO:0097064)	38	9	2.2	+	4.09	0.000888	0.0454
positive regulation of viral genome replication (GO:0045070)	30	8	1.74	+	4.6	0.000886	0.0455
DNA metabolic process (GO:0006259)	777	69	45.01	+	1.53	0.000886	0.0456
cellular macromolecule localization (GO:0070727)	1480	118	85.73	+	1.38	0.000894	0.0456
positive regulation of growth (GO:0045927)	257	30	14.89	+	2.02	0.000902	0.0458
cellular response to oxygen-containing compound (GO:1901701)	1075	90	62.27	+	1.45	0.000905	0.0459
desmosome organization (GO:0002934)	10	5	0.58	+	8.63	0.000924	0.0462
cytoplasmic pattern recognition receptor signaling pathway in response to virus (GO:0039528)	10	5	0.58	+	8.63	0.000924	0.0463
nucleotide metabolic process (GO:0009117)	425	43	24.62	+	1.75	0.00092	0.0463
protein metabolic process (GO:0019538)	4203	292	243.47	+	1.2	0.000919	0.0464
regulation of production of molecular mediator of immune response (GO:0002700)	166	22	9.62	+	2.29	0.000936	0.0467
mitotic nuclear division (GO:0140014)	201	25	11.64	+	2.15	0.000951	0.047
regulation of signal transduction by p53 class mediator (GO:1901796)	201	25	11.64	+	2.15	0.000951	0.0471
nucleobase-containing small molecule metabolic process (GO:0055086)	515	50	29.83	+	1.68	0.000948	0.0471
regulation of sodium ion transmembrane transporter activity (GO:2000649)	56	11	3.24	+	3.39	0.000965	0.0475
positive regulation of protein metabolic process (GO:0051247)	1562	123	90.48	+	1.36	0.00098	0.0481
positive regulation of cytokine production (GO:0001819)	489	48	28.33	+	1.69	0.00099	0.0485
regulation of cytokine-mediated signaling pathway (GO:0001959)	168	22	9.73	+	2.26	0.00101	0.0492
viral entry into host cell (GO:0046718)	106	16	6.14	+	2.61	0.00102	0.0495
regulation of cellular metabolic process (GO:0031323)	6138	410	355.55	+	1.15	0.00103	0.0499
