## Supplementary Table 6 for "Generation of iPSCs from endangered Grevy’s zebra and comparative transcriptomic analysis of mammalian PSCs"

### Sheet: TableX_deUpDown
Supplementary Table 6| List of upregulated and downregulated differentially expressed genes by DESeq2 per species.
Gene	FDR	Cow	Human	Mouse	NMR	Pig	Zebra
ESRP1	2.19e-51	+	+	+	+	+	+
S100A4	1.28e-46	-	-	-	-	-	-
EPCAM	8.23e-37	+	+	+	+	+	+
DCN	3.15e-36	-	-	-	-	-	-
RFTN2	3.97e-34	-	-	-	-	-	-
AP1M2	2.43e-32	+	+	+	+	+	+
FAP	2.43e-32	-	-	-	-	-	-
COL6A3	1.11e-30	-	-	-	-	-	-
SRPX2	3.6e-27	-	-	-	-	-	-
GRB7	1.06e-26	+	+	+	+	ND	+
PRRX1	3.45e-26	-	-	-	-	-	-
CEMIP	3.45e-26	-	-	-	ND	-	-
CTSK	1.57e-25	-	-	-	-	NR	-
POU5F1	1.57e-25	+	+	+	+	+	+
MAP1A	3.45e-25	-	-	-	-	-	-
EHD2	6e-25	-	-	-	-	-	-
PDE1C	8.94e-25	-	-	-	-	-	-
VEGFC	1.44e-24	-	-	-	-	-	-
RUNX1	3.45e-24	-	-	-	-	-	-
OSR2	3.71e-24	-	-	-	-	-	-
COL8A1	5.28e-24	-	-	-	NR	-	NR
DNMT3B	6.69e-24	+	+	+	+	+	+
FGF7	9.23e-24	-	-	-	-	NR	-
PLEKHA7	3.18e-23	+	+	+	+	+	+
NRP1	3.8e-22	-	-	-	-	-	-
TBX15	6.06e-22	-	-	-	-	-	-
CCDC80	4.64e-21	-	-	-	-	-	-
CRIM1	7.93e-21	-	-	-	-	-	-
CLDN6	8.54e-21	+	+	+	ND	+	+
MARVELD3	2.9e-20	+	+	+	+	+	+
FCGRT	9.75e-20	-	ND	-	-	-	-
FBN1	4.16e-19	-	-	-	-	-	-
CAMSAP3	8.85e-19	+	+	+	+	+	NR
JARID2	1.31e-18	+	+	+	+	+	+
PRRX2	3.2e-18	-	-	-	-	-	-
TRIM71	3.34e-18	+	+	+	+	+	NR
WIPI1	3.59e-18	ND	-	-	-	-	ND
SALL4	1.74e-17	+	+	+	+	NR	+
BICDL2	1.76e-17	+	+	+	+	ND	+
ITGA11	1.86e-17	-	-	-	-	-	NR
PRSS8	1.95e-17	+	+	+	+	+	+
COL6A2	2.1e-17	-	-	-	-	-	-
KDF1	2.1e-17	NR	+	+	+	+	NR
TFCP2L1	2.13e-17	+	+	+	+	+	NR
LLGL2	2.34e-17	+	+	+	+	+	+
HTRA1	2.51e-17	-	-	-	-	-	-
ABI3BP	3.15e-17	-	-	-	-	-	-
MGP	3.73e-17	NR	-	-	-	-	-
SERPINF1	3.92e-17	-	-	-	ND	-	-
FMOD	4.86e-17	-	-	-	-	-	NR
RBM47	5.72e-17	+	+	+	+	+	+
CYP2S1	7.82e-17	+	+	+	+	ND	+
MEOX2	8.23e-17	-	-	-	-	-	NR
COL5A1	8.81e-17	-	-	-	-	-	-
TMEM125	1.44e-16	+	+	+	+	+	+
ELF3	1.5e-16	+	+	+	+	ND	+
CRYAB	1.74e-16	-	-	-	ND	-	-
VIM	2.05e-16	-	-	-	-	-	-
CHD7	2.05e-16	+	+	+	+	+	+
SINHCAF	2.26e-16	+	+	+	+	+	+
B3GNT7	3.09e-16	+	+	+	+	ND	+
RHOJ	3.09e-16	ND	-	-	-	-	-
TJP3	4.35e-16	+	+	+	+	ND	NR
IGFBP6	4.66e-16	-	-	-	-	-	-
LTBP2	5.85e-16	-	-	-	-	-	ND
ANO9	6.09e-16	+	+	+	+	+	+
SLC7A3	7.96e-16	+	+	+	NR	+	+
PDZRN3	9.03e-16	-	-	-	-	-	-
DSEL	1.91e-15	-	-	-	-	-	-
ZSWIM5	1.91e-15	+	+	+	+	+	NR
SPINT1	1.91e-15	+	+	+	+	+	+
NANOG	2.82e-15	+	+	+	+	+	NR
SRPX	3.06e-15	-	-	-	-	-	-
LXN	3.4e-15	ND	-	-	-	ND	-
PCLO	3.41e-15	+	+	+	+	+	ND
B4GALNT3	3.51e-15	+	+	+	+	+	NR
NR6A1	3.84e-15	+	+	+	+	+	+
IGFBP5	3.92e-15	-	-	-	NR	-	-
CCN5	4.01e-15	-	-	-	-	-	-
PLAC9	4.43e-15	-	-	-	-	-	-
NUP210	7.06e-15	+	+	+	+	+	NR
GRHL1	7.95e-15	+	+	+	+	+	+
HSPB6	9.01e-15	-	-	-	-	-	-
PRDM14	9.46e-15	+	+	+	+	+	NR
PMP22	1.08e-14	-	-	-	NR	ND	-
MPZL2	1.43e-14	ND	+	+	+	+	+
GPX7	1.48e-14	ND	-	-	-	ND	-
EMP3	1.52e-14	-	-	-	-	-	-
SFXN3	1.67e-14	-	-	-	-	ND	-
TIMP2	1.85e-14	-	-	-	-	-	-
MASP1	1.9e-14	-	-	-	-	-	NR
RALGAPA2	2.02e-14	+	+	ND	+	+	+
PDGFRB	2.33e-14	-	-	-	-	-	-
CNKSR1	2.35e-14	ND	+	+	+	ND	+
CECR2	3.48e-14	+	+	+	ND	+	+
ST14	4.04e-14	+	+	+	+	+	NR
PCOLCE	4.18e-14	-	-	-	-	-	-
ATP6V0A4	5.72e-14	ND	+	+	+	NR	+
RAB11FIP4	5.72e-14	+	+	+	ND	+	+
COL1A2	6.19e-14	-	-	-	-	-	-
DDR2	7.14e-14	-	-	-	-	-	-
C1QTNF5	7.2e-14	-	-	-	-	NR	-
LSR	7.52e-14	+	+	+	+	+	+
SGCD	8.65e-14	-	-	-	-	-	-
ILK	9.27e-14	-	-	-	-	ND	-
LUM	1.05e-13	-	-	-	-	-	-
IGFBP7	1.19e-13	ND	-	-	NR	-	+
ESM1	1.36e-13	-	-	NR	-	-	ND
PSAP	1.38e-13	ND	-	-	-	ND	-
FOXI3	1.4e-13	+	+	+	NR	+	+
ADAM33	1.5e-13	-	-	-	-	-	-
VRTN	1.62e-13	+	+	+	+	+	NR
LIN28A	1.92e-13	+	+	+	NR	+	+
GLB1L2	2.04e-13	+	+	+	+	ND	+
CLDN4	2.28e-13	+	ND	+	+	+	+
LRRC32	2.38e-13	-	-	-	-	-	NR
DSG2	2.54e-13	+	+	+	+	+	+
C1QTNF1	2.73e-13	-	ND	-	-	-	-
MYCN	3.05e-13	+	+	+	NR	+	+
ATG9B	3.46e-13	+	ND	+	+	ND	+
PLEKHH1	3.5e-13	+	+	+	+	+	NR
ARID3B	4.31e-13	+	+	+	+	+	NR
ATOH8	4.49e-13	-	-	-	-	-	-
SEMA4D	4.57e-13	+	+	+	+	+	+
PIP5K1B	4.79e-13	+	+	+	ND	+	+
LIMS2	4.85e-13	ND	-	-	-	-	-
EFEMP2	6.32e-13	-	-	-	-	ND	-
TNC	6.56e-13	-	-	-	-	-	NR
CCBE1	7.22e-13	-	-	-	ND	-	-
OCLN	7.42e-13	+	+	+	+	+	+
FREM2	7.67e-13	+	+	+	+	ND	NR
KDELR3	7.67e-13	-	-	-	-	-	ND
ARL6IP5	7.85e-13	-	-	-	-	-	-
TMEM119	7.85e-13	-	-	-	-	-	-
ZIC5	7.86e-13	+	+	+	NR	+	NR
KLK13	7.87e-13	+	+	+	+	+	NR
CDS1	9.18e-13	+	+	+	+	+	+
CSPG4	1.24e-12	-	-	-	-	-	NR
RSU1	1.24e-12	ND	ND	-	-	ND	-
THBS1	1.39e-12	-	-	-	-	-	-
SLC19A3	1.4e-12	+	+	+	+	+	+
SGCG	1.4e-12	NR	-	ND	-	ND	-
ADAM12	1.59e-12	-	-	-	-	-	ND
CCDC88C	1.84e-12	+	+	+	+	+	NR
E2F5	1.85e-12	+	+	+	ND	+	+
MAP7	2.18e-12	+	+	+	+	+	ND
NCAPH	2.2e-12	+	+	ND	ND	+	+
POF1B	2.29e-12	+	ND	ND	+	+	NR
RCAN1	2.44e-12	-	-	ND	-	ND	-
PARD6B	2.64e-12	+	+	+	+	+	ND
LAD1	3.25e-12	+	+	+	+	ND	+
MAL2	3.54e-12	+	+	+	+	+	ND
LARGE2	3.67e-12	+	+	+	+	+	NR
ORC1	4.13e-12	+	+	+	+	+	ND
CRISPLD2	4.15e-12	-	-	-	-	ND	-
GNG11	4.62e-12	-	-	-	NR	NR	-
AC004691.2	4.93e-12	-	NR	-	-	ND	NR
ZFP42	5.56e-12	NR	+	+	ND	+	+
BSPRY	6.79e-12	+	+	+	+	+	NR
SVEP1	6.85e-12	-	-	-	-	-	-
AEBP1	7.78e-12	-	-	-	-	-	NR
VCAM1	8.01e-12	ND	-	-	-	-	NR
GAS6	9.14e-12	-	-	-	-	-	ND
ZSCAN10	1.06e-11	+	+	+	ND	+	NR
PDE1A	1.1e-11	-	-	-	-	-	NR
FKBP7	1.1e-11	ND	-	-	-	-	-
PTGS1	1.18e-11	-	-	-	-	-	NR
ITGA5	1.21e-11	-	-	-	-	-	ND
TRIM24	1.24e-11	+	+	ND	+	+	+
THY1	1.31e-11	-	-	-	ND	-	-
EXO1	1.57e-11	+	+	+	ND	+	+
WDHD1	1.59e-11	+	+	+	+	+	+
PIM2	1.59e-11	+	+	+	+	+	NR
SLCO4C1	1.65e-11	+	+	+	+	ND	+
STARD13	1.79e-11	-	-	-	-	-	ND
IL6ST	1.83e-11	ND	-	-	ND	-	-
CTHRC1	2.08e-11	ND	-	-	-	ND	-
TICRR	2.13e-11	+	+	+	+	+	+
SPTBN2	2.22e-11	+	+	+	+	+	ND
ILDR1	2.55e-11	NR	+	+	+	+	NR
TWIST1	2.82e-11	-	-	-	-	NR	-
CAVIN3	3.09e-11	-	-	-	-	-	-
CDH13	3.16e-11	-	-	-	NR	-	-
TBX18	3.23e-11	-	-	-	-	-	NR
ITGA8	3.41e-11	-	-	-	-	-	NR
COL14A1	3.47e-11	-	ND	-	-	-	ND
BGN	5.52e-11	-	-	-	-	ND	-
PADI2	5.66e-11	+	+	+	+	+	NR
FGFR4	6.36e-11	+	+	+	+	+	NR
FGF10	6.36e-11	-	ND	-	-	ND	NR
GLDC	6.52e-11	NR	+	+	+	+	ND
TRIML2	6.52e-11	NR	+	+	NR	+	+
ADGRA2	6.9e-11	-	-	-	-	-	NR
SCARF2	6.97e-11	-	-	-	-	-	NR
BEND4	7.64e-11	+	+	+	+	+	NR
PARVA	7.96e-11	-	-	-	-	-	-
MEOX1	8.36e-11	-	ND	-	-	NR	NR
OR4F17	9.53e-11	NR	ND	NR	NR	NR	NR
TOX3	9.71e-11	+	+	ND	+	+	NR
GRIP1	9.9e-11	+	+	ND	+	+	+
ANGPTL2	1.17e-10	-	-	-	-	-	-
OLFML2B	1.19e-10	-	ND	-	-	-	-
INPP1	1.46e-10	-	-	-	-	ND	-
CD248	1.53e-10	-	-	-	NR	ND	-
OTX2	1.55e-10	+	+	+	NR	+	NR
TGFBR2	1.57e-10	-	-	-	-	-	-
ALPL	1.95e-10	+	+	+	+	+	NR
JAKMIP1	2.03e-10	+	+	+	+	ND	NR
GREM1	2.19e-10	-	-	-	-	ND	NR
NUP160	2.22e-10	+	+	+	+	+	+
SYNPO2	2.24e-10	-	-	-	-	-	NR
CFL2	2.57e-10	-	-	-	-	ND	-
ADAMTSL1	2.79e-10	-	-	-	ND	-	-
CAMKV	2.8e-10	+	+	+	ND	+	NR
CD302	3.79e-10	-	-	-	-	ND	-
GALNT3	3.79e-10	+	+	+	+	+	+
CAV1	3.79e-10	-	-	-	-	-	-
F2RL1	3.84e-10	+	+	+	+	+	+
TMEM26	3.87e-10	-	-	-	-	-	NR
KRTCAP3	3.93e-10	ND	+	+	+	NR	+
FUT9	4.12e-10	+	+	+	NR	+	NR
DENND1C	4.12e-10	+	+	+	NR	+	+
MEF2C	4.39e-10	+	-	-	-	-	-
KCNK2	4.47e-10	+	-	-	-	ND	-
SYNPO	4.7e-10	-	-	-	NR	ND	-
TGFBI	4.9e-10	+	-	-	-	ND	NR
TIMP3	4.91e-10	-	-	-	-	-	+
SERPINE2	4.91e-10	-	-	-	-	-	-
AC243967.1	5.62e-10	NR	NR	ND	NR	NR	NR
MAB21L1	5.95e-10	-	-	-	-	ND	NR
CRB3	6.43e-10	+	+	+	+	NR	NR
SH3BGRL2	6.5e-10	+	+	+	+	+	+
MEDAG	6.56e-10	-	-	-	-	ND	-
ATP12A	6.56e-10	+	+	ND	+	NR	+
EMILIN1	6.62e-10	-	-	-	-	-	NR
C1S	7.07e-10	-	-	-	-	NR	ND
AQP3	7.07e-10	+	ND	+	+	NR	+
INHBA	7.07e-10	-	-	-	-	ND	ND
RAB39A	7.37e-10	+	+	+	ND	+	+
MCM3	7.71e-10	+	+	+	ND	+	+
SNCA	8.11e-10	+	+	ND	+	+	+
C1orf210	8.12e-10	ND	+	+	+	ND	+
SSC5D	9e-10	ND	-	-	-	-	NR
SH3GL2	9e-10	+	+	+	+	ND	NR
C1QTNF3	9e-10	-	-	-	-	ND	-
CXADR	9.88e-10	+	+	ND	+	+	ND
DPPA4	1.04e-09	ND	+	+	NR	+	+
DNA2	1.11e-09	+	+	+	ND	+	+
PTGFR	1.14e-09	-	-	-	-	-	NR
FRMD6	1.15e-09	-	-	-	-	-	NR
COL16A1	1.18e-09	-	-	-	-	-	-
FOXH1	1.18e-09	+	+	+	+	+	NR
NT5E	1.19e-09	-	-	-	-	-	-
IGFBP4	1.27e-09	-	-	-	-	-	-
PLEKHB1	1.28e-09	+	+	+	+	+	NR
HIC1	1.32e-09	ND	-	-	-	ND	NR
ZYG11A	1.34e-09	+	ND	+	+	+	+
AXL	1.34e-09	-	-	-	-	-	-
SEMA3C	1.54e-09	-	-	-	-	-	ND
SLC2A5	1.68e-09	+	ND	+	ND	+	+
FNDC1	1.73e-09	-	-	-	-	ND	-
WWC1	1.75e-09	ND	+	+	+	+	+
PDGFRL	1.86e-09	-	+	-	-	ND	ND
ATAD5	1.88e-09	+	+	+	+	+	+
IL18	1.91e-09	-	ND	-	-	ND	-
LIN28B	1.98e-09	+	+	+	NR	+	NR
TNS1	2.33e-09	-	-	-	-	-	-
SOX15	2.42e-09	+	+	+	+	NR	+
MAP3K9	2.68e-09	+	+	+	+	+	NR
ELOVL6	2.7e-09	+	+	ND	+	ND	+
CRTAP	2.76e-09	ND	-	-	-	-	-
DKK3	2.81e-09	-	-	-	-	-	-
COL6A1	2.85e-09	NR	-	-	-	-	-
PTX3	3.07e-09	ND	-	-	NR	-	ND
ESRP2	3.37e-09	NR	+	+	+	+	ND
TTK	3.6e-09	+	+	+	+	+	+
CHEK2	3.64e-09	+	+	+	+	+	+
POLE	3.66e-09	+	+	+	+	+	+
MTMR7	3.8e-09	+	+	+	+	ND	NR
LEPROT	3.96e-09	-	-	-	ND	-	ND
RAPGEF5	4.27e-09	+	+	+	+	+	NR
RECK	4.48e-09	-	-	-	-	ND	-
NPR3	4.7e-09	-	-	-	-	ND	ND
MPP7	4.72e-09	+	+	+	+	+	+
COL5A2	5.2e-09	-	-	-	NR	-	-
CD40	5.32e-09	ND	-	ND	-	ND	-
RESF1	5.42e-09	+	+	ND	+	+	+
MMP2	5.62e-09	-	-	-	-	-	-
AL121899.2	5.63e-09	-	NR	ND	+	NR	+
IL15RA	6.37e-09	-	ND	-	-	NR	NR
MACC1	6.73e-09	ND	+	ND	+	+	NR
PID1	6.82e-09	-	ND	-	-	-	-
MCF2	7.09e-09	+	+	+	ND	+	NR
ITGA1	7.22e-09	-	-	-	-	-	ND
IKBIP	7.22e-09	-	-	-	-	-	ND
SCNN1A	7.28e-09	+	+	ND	+	ND	+
CPVL	7.36e-09	+	+	ND	-	ND	+
AKAP6	8.41e-09	-	-	-	-	-	NR
COL12A1	8.41e-09	-	-	-	-	-	ND
COPZ2	8.6e-09	-	-	-	-	-	ND
MRGPRF	8.6e-09	-	ND	-	-	ND	-
LOXL2	8.94e-09	-	-	-	-	-	-
CNTN2	8.96e-09	+	+	+	+	+	NR
MSI1	9.24e-09	+	+	ND	+	+	+
PALMD	1.01e-08	-	-	-	ND	ND	-
INAVA	1.02e-08	+	+	ND	+	+	+
VEGFD	1.08e-08	NR	ND	-	ND	ND	-
ACVR2B	1.11e-08	+	+	+	+	+	NR
MAMLD1	1.14e-08	ND	-	-	-	-	-
NPTN	1.15e-08	ND	-	-	-	ND	ND
GLT8D2	1.15e-08	-	-	-	-	-	-
HTRA3	1.18e-08	-	-	-	NR	ND	-
DKC1	1.21e-08	+	+	+	ND	+	+
LOXL4	1.22e-08	-	-	-	-	-	-
CRB2	1.29e-08	+	+	ND	+	+	NR
CRLF1	1.35e-08	ND	ND	-	-	-	NR
CCL2	1.37e-08	-	-	-	NR	-	-
ITGBL1	1.37e-08	ND	-	-	ND	-	-
SGO1	1.39e-08	+	+	+	ND	+	+
ERCC6L	1.51e-08	+	+	+	ND	+	+
MSH2	1.52e-08	+	+	+	+	+	+
TMC7	1.53e-08	+	+	+	+	+	+
FNDC3B	1.53e-08	-	-	-	-	-	ND
NEK7	1.55e-08	ND	-	-	ND	-	NR
RCC1	1.57e-08	+	+	+	+	+	+
ELAVL2	1.57e-08	+	+	+	+	+	NR
SLC6A17	1.57e-08	-	ND	-	ND	ND	NR
GCA	1.6e-08	+	+	+	ND	+	+
MMP19	1.61e-08	-	-	-	-	-	-
IGSF1	1.61e-08	+	+	+	+	ND	NR
THBS2	1.62e-08	-	ND	-	-	-	-
GRHL2	1.67e-08	NR	+	+	+	+	+
FILIP1L	1.7e-08	-	-	-	-	ND	-
STOX1	1.73e-08	+	+	+	ND	+	NR
HOXC8	1.86e-08	ND	-	-	-	ND	-
CPXM2	1.92e-08	-	-	-	-	-	NR
DLX1	1.95e-08	-	-	NR	-	ND	NR
COL8A2	1.96e-08	-	-	-	-	ND	NR
KRT4	2.31e-08	NR	NR	NR	+	NR	+
SYT2	2.83e-08	+	+	ND	+	ND	NR
SDCBP	2.9e-08	-	ND	-	-	ND	-
C4orf19	2.92e-08	+	+	+	+	+	+
EVA1A	2.94e-08	NR	-	-	-	-	-
LCK	2.96e-08	+	+	+	+	NR	NR
TEX15	2.98e-08	+	+	+	+	ND	NR
ADAMTS19	3.38e-08	+	+	ND	ND	+	NR
SLC25A13	3.42e-08	+	+	+	ND	ND	+
NFIX	3.58e-08	-	-	-	-	-	-
ATL2	3.65e-08	+	+	ND	ND	+	+
TCTA	3.67e-08	-	-	-	ND	ND	-
NDP	3.68e-08	-	ND	NR	-	NR	NR
RRAGA	3.84e-08	+	-	-	-	ND	-
WFDC2	3.88e-08	NR	+	+	+	ND	NR
LOX	3.99e-08	-	-	-	-	-	-
ZIC3	3.99e-08	+	+	+	ND	+	NR
LEFTY1	4.04e-08	+	+	+	+	+	NR
FEZF1	4.06e-08	+	+	NR	+	ND	NR
CALHM2	4.32e-08	-	-	-	-	ND	-
TDGF1	4.42e-08	+	+	+	NR	+	NR
SLC66A3	4.6e-08	ND	ND	-	-	-	-
MFAP5	4.84e-08	-	-	-	-	-	-
PIK3CB	4.93e-08	+	+	+	+	+	+
HELLS	5.09e-08	+	+	+	ND	+	+
EGLN3	5.25e-08	+	+	+	+	+	+
TSTD1	5.3e-08	+	+	+	+	+	+
SORBS3	5.34e-08	-	ND	-	-	-	ND
ANXA5	5.44e-08	-	-	-	-	-	-
CLIC6	5.5e-08	+	ND	+	+	ND	NR
PROM2	5.6e-08	+	ND	+	+	+	NR
HOXC4	5.66e-08	ND	-	-	-	ND	-
PHYHD1	5.83e-08	-	ND	-	ND	ND	-
MSRB3	5.99e-08	-	-	-	-	-	-
HOOK1	6.47e-08	+	+	+	+	NR	NR
DERL3	6.54e-08	+	+	+	+	NR	+
PLTP	6.66e-08	+	ND	-	-	+	-
KBTBD8	7.01e-08	+	+	+	ND	+	NR
CSTF2	7.12e-08	+	+	ND	+	+	+
ZEB1	7.45e-08	ND	-	-	-	-	-
NFIC	7.85e-08	-	-	-	-	-	-
GDF3	7.85e-08	+	+	+	NR	NR	NR
ARFGEF3	7.92e-08	+	+	+	+	NR	NR
BAIAP2L1	8.17e-08	+	+	+	+	+	+
JPH2	8.17e-08	ND	-	-	-	ND	NR
CHSY3	8.4e-08	ND	-	-	-	-	-
USP44	8.68e-08	+	+	+	+	+	NR
CXCL6	9.02e-08	-	ND	-	-	-	NR
FBLN5	9.26e-08	-	-	-	-	ND	-
CDH1	9.26e-08	+	+	+	+	+	+
SLC35F1	9.62e-08	+	+	ND	+	+	NR
ARSI	9.85e-08	+	ND	-	-	ND	-
LMOD1	1.01e-07	ND	-	-	-	-	+
DEPDC1B	1.05e-07	+	+	+	+	+	+
FAM178B	1.06e-07	+	ND	+	+	NR	NR
ITFG1	1.07e-07	ND	-	-	ND	-	ND
WDR72	1.07e-07	ND	+	-	+	+	+
IGFBP3	1.09e-07	+	-	-	ND	NR	NR
ATF7IP2	1.1e-07	+	+	+	+	+	+
MEIOC	1.18e-07	+	+	+	+	NR	ND
PODXL	1.2e-07	+	+	+	ND	+	+
ST3GAL4	1.21e-07	-	ND	-	-	ND	-
MFSD4A	1.32e-07	ND	ND	ND	+	NR	+
OVOL1	1.33e-07	+	+	+	+	+	NR
C1QBP	1.34e-07	+	+	+	ND	+	+
KCNE4	1.38e-07	-	-	-	-	-	NR
GIPC2	1.39e-07	+	ND	+	+	+	+
DPPA3	1.41e-07	+	+	+	NR	NR	+
RAD54B	1.41e-07	+	+	+	+	ND	ND
CEP72	1.42e-07	+	+	+	ND	+	+
BIK	1.42e-07	NR	+	+	+	NR	NR
NCAN	1.46e-07	+	+	+	NR	+	NR
APBA1	1.5e-07	-	-	-	-	ND	NR
SLC39A4	1.54e-07	+	ND	+	+	NR	NR
SLAIN1	1.57e-07	+	+	+	ND	+	NR
CARMIL2	1.63e-07	+	+	+	+	ND	NR
CDC45	1.63e-07	+	+	+	ND	+	+
ANK3	1.64e-07	+	+	-	+	+	+
POU2F1	1.64e-07	+	+	+	+	+	+
TMEM144	1.66e-07	+	+	ND	NR	+	+
ADGRV1	1.71e-07	+	+	+	+	+	NR
VSTM4	1.71e-07	-	-	-	-	-	NR
ABCA6	1.75e-07	-	-	-	ND	NR	-
CCN4	1.76e-07	-	-	-	-	ND	NR
COL9A1	1.81e-07	+	+	NR	+	+	NR
KRT8	1.81e-07	+	+	ND	+	+	NR
MSN	1.82e-07	-	-	-	-	ND	ND
AGA	1.82e-07	ND	-	-	ND	ND	-
MYBL2	1.83e-07	+	+	+	ND	+	+
TEX11	1.84e-07	+	ND	+	NR	+	NR
NTN4	1.84e-07	-	-	-	-	-	-
KCNK1	1.84e-07	+	ND	+	+	ND	+
GABRP	1.86e-07	NR	+	ND	+	+	+
RBPMS2	1.98e-07	+	+	+	-	+	+
PLA2G1B	1.98e-07	NR	NR	+	ND	NR	+
TLN1	1.98e-07	-	-	-	-	ND	-
HTR3A	1.99e-07	+	+	+	+	NR	NR
SPON2	2.04e-07	+	-	-	-	-	-
NASP	2.14e-07	+	+	+	+	+	+
RAB11FIP1	2.22e-07	+	+	+	+	+	+
C1orf198	2.25e-07	ND	-	-	-	ND	-
OSMR	2.32e-07	-	-	-	-	-	-
SLC16A10	2.45e-07	+	+	ND	+	+	+
SPTB	2.47e-07	+	+	+	ND	ND	NR
NBL1	2.5e-07	-	-	-	-	-	NR
LTBP1	2.51e-07	-	-	-	-	-	-
PHETA2	2.57e-07	ND	-	-	-	-	-
SALL3	2.62e-07	+	ND	+	NR	+	NR
GATA4	2.62e-07	NR	+	+	+	+	NR
SLC41A2	2.64e-07	-	-	-	-	-	NR
OGN	2.66e-07	-	ND	-	-	-	-
GRTP1	2.68e-07	+	+	+	+	+	+
PADI6	2.71e-07	+	NR	+	+	NR	ND
FSTL1	2.71e-07	ND	-	-	NR	-	ND
GCNT2	2.73e-07	ND	+	ND	ND	+	+
GINM1	2.89e-07	-	-	-	ND	-	-
TGFB3	2.9e-07	-	-	-	-	ND	-
PLA2R1	2.92e-07	-	-	-	-	-	ND
NR2F1	2.93e-07	-	-	-	-	ND	NR
DTL	2.97e-07	+	+	+	ND	+	+
SMARCA2	2.97e-07	-	-	-	-	-	-
ASPN	3.07e-07	-	-	-	-	-	-
SCARA3	3.09e-07	ND	ND	-	-	-	-
ANKRD22	3.1e-07	NR	NR	NR	+	+	+
TMEM17	3.15e-07	-	-	-	-	-	ND
CRYBG2	3.16e-07	+	+	+	+	+	+
BUB1B	3.17e-07	+	+	+	+	+	ND
PROCR	3.21e-07	-	ND	-	-	ND	-
WASHC3	3.26e-07	ND	-	-	ND	ND	-
LAPTM4A	3.36e-07	ND	-	-	ND	ND	-
ITIH5	3.46e-07	+	-	-	ND	ND	-
VLDLR	3.52e-07	-	ND	ND	ND	-	-
CC2D2A	3.7e-07	-	ND	-	ND	ND	-
IQGAP2	3.75e-07	+	+	ND	+	+	+
FOXC1	3.79e-07	ND	-	-	ND	NR	NR
SHANK2	3.83e-07	+	+	ND	+	ND	NR
FAM114A1	3.96e-07	-	-	-	-	-	ND
RAD54L	3.96e-07	+	+	+	ND	+	+
SCNN1G	4.03e-07	+	+	NR	+	NR	NR
MCM4	4.04e-07	+	+	+	ND	+	+
PDLIM4	4.37e-07	-	-	-	-	-	-
LPAR1	4.39e-07	ND	-	-	-	-	-
MSH6	4.42e-07	+	+	+	ND	+	ND
LRP2	4.44e-07	+	+	+	ND	+	+
DKK2	4.49e-07	-	-	-	-	-	NR
FANCA	4.52e-07	+	+	+	+	+	ND
PLLP	4.9e-07	+	ND	+	+	ND	+
CLSPN	5e-07	+	+	ND	+	+	+
PAXIP1	5.2e-07	+	+	ND	+	+	ND
DOC2A	5.26e-07	+	+	+	+	ND	NR
TM2D1	5.3e-07	ND	ND	-	-	ND	ND
PLA2G10	5.36e-07	+	ND	+	NR	NR	NR
RUNDC3B	5.41e-07	+	ND	+	+	+	NR
MFAP4	5.46e-07	-	-	-	-	-	NR
STX3	5.47e-07	+	+	+	+	+	ND
RHPN2	5.49e-07	+	+	+	ND	+	+
ATP6V1B1	5.51e-07	+	-	NR	+	ND	+
PEAR1	5.6e-07	-	-	-	-	ND	-
CLEC11A	5.6e-07	-	-	-	-	-	NR
EBF1	5.79e-07	-	-	-	-	ND	-
LRRC1	6.32e-07	+	+	ND	+	+	NR
BEND3	6.46e-07	+	+	+	ND	+	ND
STRBP	7.18e-07	+	+	+	+	+	ND
PCDH1	7.28e-07	+	+	+	+	ND	+
PRELP	7.35e-07	-	-	-	ND	-	-
SLC52A3	7.35e-07	NR	+	+	+	+	+
CCPG1	7.36e-07	-	-	-	ND	-	-
DDIT3	7.54e-07	ND	-	-	-	ND	-
POU3F1	7.62e-07	+	+	+	NR	+	NR
PPP1R9A	7.7e-07	+	+	+	+	+	+
LOXL1	7.96e-07	ND	-	-	-	ND	ND
MBD2	7.96e-07	-	-	-	ND	ND	-
PPAT	8.01e-07	+	+	+	ND	+	+
NODAL	8.12e-07	NR	+	+	NR	+	NR
CDKN2C	8.14e-07	-	-	-	ND	ND	-
ITGB5	8.16e-07	-	ND	-	-	ND	-
MEGF11	8.26e-07	+	+	+	+	ND	NR
CDC6	8.29e-07	+	+	+	+	+	ND
MCF2L	8.47e-07	+	+	+	+	+	NR
GRHL3	8.47e-07	+	+	+	+	+	NR
CDH11	8.97e-07	-	-	-	-	-	-
SEL1L	9.47e-07	-	-	-	-	-	ND
HNMT	9.9e-07	-	ND	-	-	-	-
ELK3	1e-06	-	-	-	ND	-	-
XG	1.01e-06	-	-	NR	NR	-	-
RPS6KA1	1.03e-06	+	+	+	+	+	+
CSGALNACT1	1.06e-06	+	-	-	-	-	NR
TIE1	1.06e-06	+	+	ND	+	ND	+
DNAJB4	1.12e-06	-	-	-	-	ND	ND
GHR	1.12e-06	ND	-	-	-	ND	-
ESRRB	1.14e-06	+	ND	+	ND	+	NR
KIF4A	1.14e-06	+	+	ND	+	+	+
ARHGAP19	1.16e-06	+	+	+	ND	+	+
P4HA1	1.16e-06	ND	-	-	-	-	-
SYTL2	1.18e-06	-	-	-	-	ND	-
HRCT1	1.19e-06	-	ND	-	NR	NR	-
ACVRL1	1.19e-06	-	-	-	-	-	NR
LRAT	1.22e-06	+	+	ND	+	+	NR
EML5	1.22e-06	+	+	+	+	+	ND
DQX1	1.25e-06	+	+	+	+	ND	NR
UBE2T	1.25e-06	+	+	+	+	ND	+
PLCG2	1.26e-06	ND	+	+	+	+	+
HOXA11	1.26e-06	+	-	-	ND	ND	NR
CLU	1.27e-06	+	+	-	ND	-	-
IGDCC3	1.3e-06	+	+	+	+	NR	NR
P3H4	1.33e-06	-	ND	-	-	ND	-
ARHGAP6	1.33e-06	-	-	-	ND	-	-
SORD	1.34e-06	+	+	ND	ND	+	+
CTSB	1.34e-06	-	-	-	ND	-	-
SLC15A1	1.37e-06	ND	+	+	+	+	NR
IGSF11	1.39e-06	+	+	+	+	NR	NR
PLEKHG6	1.41e-06	+	+	+	+	ND	NR
DNMT3A	1.43e-06	+	+	ND	+	+	+
OVOL2	1.46e-06	+	+	+	+	+	NR
BUB1	1.5e-06	+	+	+	+	+	ND
GATA3	1.54e-06	ND	+	ND	ND	ND	+
PALLD	1.54e-06	ND	-	-	-	-	+
WDR78	1.56e-06	-	-	-	ND	ND	-
TRPV2	1.57e-06	-	-	-	-	ND	-
DAAM2	1.57e-06	ND	-	-	-	-	-
HMCN1	1.59e-06	-	-	-	-	-	-
TRIP13	1.6e-06	+	+	+	+	+	ND
DPYD	1.66e-06	-	-	-	-	-	NR
F5	1.67e-06	-	ND	ND	-	ND	NR
FXYD4	1.69e-06	NR	NR	NR	NR	NR	+
SYDE1	1.72e-06	ND	-	-	-	-	ND
NFE2L3	1.75e-06	+	+	+	+	+	NR
PTPRZ1	1.8e-06	+	+	-	+	ND	NR
ACTR3	1.86e-06	ND	ND	-	+	ND	ND
KRT18	1.91e-06	+	+	+	+	+	+
P4HA3	1.92e-06	-	-	-	-	-	NR
NEFL	1.94e-06	+	+	+	ND	+	NR
DIP2C	1.95e-06	ND	-	-	ND	ND	-
LRP1	1.95e-06	-	-	-	-	-	-
COLEC12	1.95e-06	ND	-	-	ND	ND	-
PLPP1	1.95e-06	ND	ND	-	-	ND	-
SLC6A11	1.95e-06	+	+	ND	+	ND	NR
DMRT2	2e-06	-	ND	-	ND	ND	NR
HOXC6	2.03e-06	ND	-	-	-	ND	ND
SERBP1	2.05e-06	+	+	+	ND	+	+
ZDHHC13	2.06e-06	+	ND	ND	+	ND	+
KIF13B	2.15e-06	+	+	ND	+	ND	+
MMS22L	2.17e-06	+	+	+	ND	+	+
AC090227.2	2.18e-06	+	NR	+	+	+	+
ALPG	2.18e-06	NR	+	NR	ND	ND	+
CYP26A1	2.21e-06	+	+	ND	ND	ND	NR
SEPTIN3	2.22e-06	+	+	+	ND	ND	NR
ADAMTS6	2.24e-06	-	-	-	ND	-	ND
CNFN	2.27e-06	+	+	NR	+	NR	NR
RHOV	2.28e-06	+	+	+	+	ND	NR
LEF1	2.31e-06	ND	ND	+	+	ND	NR
CSE1L	2.37e-06	+	+	+	+	+	+
SEMA5B	2.47e-06	+	+	+	-	+	NR
ABCC8	2.49e-06	+	+	+	+	ND	NR
DKK1	2.5e-06	NR	-	ND	-	NR	-
EPB41L4B	2.54e-06	ND	+	+	+	+	+
RBFOX3	2.57e-06	+	+	+	+	NR	NR
FAM83F	2.57e-06	NR	+	ND	+	+	NR
TET1	2.64e-06	+	+	+	ND	+	+
PRDX4	2.65e-06	+	-	-	ND	ND	-
ELAVL3	2.66e-06	+	+	+	ND	+	NR
IFNGR2	2.72e-06	-	-	-	ND	-	ND
RFX8	2.74e-06	NR	-	ND	ND	NR	-
CLEC3B	2.75e-06	-	-	-	ND	ND	NR
CEP85	2.85e-06	+	+	ND	ND	+	+
PDGFRA	2.85e-06	-	-	-	-	-	-
FKBP9	3.06e-06	ND	-	-	-	ND	ND
VGLL3	3.11e-06	-	-	-	-	-	-
DBF4	3.32e-06	+	+	+	ND	ND	+
HPN	3.33e-06	+	+	+	ND	ND	+
FBN3	3.33e-06	+	+	NR	NR	+	NR
SLC25A33	3.33e-06	+	ND	+	ND	+	+
TFAM	3.4e-06	+	+	ND	ND	+	+
HNF4A	3.45e-06	+	+	+	ND	NR	NR
CRY1	3.52e-06	+	ND	+	+	ND	+
FAM169A	3.56e-06	+	+	+	NR	+	+
SLC45A3	3.58e-06	+	+	+	+	ND	NR
S100A13	3.6e-06	ND	-	-	-	ND	-
MCM7	3.66e-06	+	+	+	+	+	+
PLSCR4	3.72e-06	-	-	-	-	-	NR
GALNT15	3.72e-06	-	-	NR	NR	ND	NR
CHRDL1	3.73e-06	-	+	-	-	-	-
TIAM1	3.78e-06	+	+	ND	+	+	+
MEF2A	3.78e-06	-	-	-	-	-	ND
KIFAP3	3.82e-06	ND	-	-	-	ND	ND
CDC42EP3	4.02e-06	-	-	-	-	ND	+
YIPF5	4.12e-06	ND	-	-	-	ND	ND
RASEF	4.17e-06	+	+	+	+	ND	NR
USP2	4.17e-06	+	+	+	+	ND	+
SLC44A4	4.17e-06	+	ND	+	+	NR	NR
NUPR1	4.25e-06	-	-	-	-	ND	-
CAST	4.26e-06	-	-	-	ND	-	-
ZBTB38	4.39e-06	-	-	-	ND	-	ND
NDC1	4.41e-06	+	+	ND	ND	+	+
EME1	4.6e-06	+	+	+	+	ND	ND
SP8	4.69e-06	+	+	+	NR	+	NR
USP39	4.73e-06	+	+	ND	ND	+	ND
CHKA	4.8e-06	+	+	+	ND	ND	ND
CD99L2	4.86e-06	ND	-	-	-	ND	-
SNRNP40	4.87e-06	+	+	ND	ND	ND	+
FOXN4	4.97e-06	+	+	+	NR	NR	NR
HIC2	5.05e-06	+	+	+	+	+	NR
ASPH	5.09e-06	+	-	-	-	ND	-
SHOX2	5.15e-06	-	-	-	-	-	-
HOXC10	5.16e-06	ND	-	-	-	ND	NR
LHX9	5.16e-06	ND	-	-	ND	ND	NR
LMNA	5.37e-06	-	-	-	-	-	-
PADI1	5.4e-06	ND	ND	ND	+	NR	NR
SSPN	5.57e-06	-	-	-	ND	-	-
SERPINI1	5.57e-06	+	+	+	ND	ND	NR
BORCS8	5.63e-06	-	ND	-	ND	ND	-
JPH4	5.79e-06	+	+	+	+	+	NR
NRG4	5.8e-06	+	ND	+	+	ND	NR
TTLL6	5.81e-06	+	+	+	ND	NR	NR
TDP1	6.11e-06	+	+	ND	+	+	+
ACKR3	6.17e-06	-	ND	-	-	-	NR
SGCE	6.17e-06	-	-	-	-	-	-
MAPK8IP2	6.18e-06	+	+	+	+	+	NR
FAT2	6.2e-06	+	+	+	+	NR	NR
IFNLR1	6.21e-06	+	+	+	+	ND	NR
FOXJ1	6.22e-06	+	+	+	+	NR	NR
PRPH	6.25e-06	+	ND	+	+	+	NR
PROX1	6.42e-06	+	ND	ND	ND	+	NR
SLC37A1	6.43e-06	ND	+	+	+	ND	+
ELN	6.6e-06	-	-	-	NR	-	ND
PHC1	6.67e-06	+	+	+	ND	+	ND
TXLNG	6.94e-06	+	+	+	+	+	+
PHYHIP	6.97e-06	+	+	+	+	NR	NR
AFDN	6.98e-06	+	+	+	+	+	+
CPQ	6.99e-06	ND	-	-	-	ND	-
DPPA2	7.02e-06	NR	+	+	NR	ND	+
ALDH1L2	7.02e-06	-	-	-	-	-	ND
CAV2	7.12e-06	-	-	-	-	-	-
SCG3	7.14e-06	+	+	+	-	ND	+
LTBP3	7.16e-06	-	-	-	-	-	NR
FBXO5	7.23e-06	+	+	+	ND	+	+
TOP2A	7.23e-06	+	+	+	+	+	+
VWA2	7.29e-06	+	+	+	ND	ND	+
PPIL1	7.34e-06	+	+	+	+	+	+
LMNB1	7.34e-06	+	+	+	+	+	+
PRMT5	7.37e-06	+	+	+	+	+	+
SUV39H2	7.59e-06	+	+	+	ND	+	+
CELSR1	7.66e-06	+	+	+	+	+	NR
SFRP4	7.78e-06	-	ND	-	ND	-	NR
LRRN1	7.85e-06	+	+	+	-	+	NR
TMEM45B	7.86e-06	NR	ND	ND	+	ND	NR
NEK2	7.87e-06	+	+	+	ND	+	+
ARSJ	7.99e-06	-	-	-	-	-	ND
F2RL2	8.17e-06	-	-	NR	NR	-	-
NRARP	8.26e-06	+	+	+	+	ND	NR
SNX17	8.26e-06	ND	ND	-	ND	ND	-
BMPER	8.45e-06	ND	-	-	-	ND	NR
ESCO2	8.52e-06	+	+	+	ND	+	+
PLXDC2	8.72e-06	-	+	-	-	-	-
FAM3D	8.74e-06	NR	NR	NR	+	ND	+
HAND2	8.79e-06	ND	-	-	-	ND	NR
HMGB2	8.82e-06	+	+	+	+	+	+
IGF2BP1	8.84e-06	+	+	+	ND	+	+
TNS2	8.87e-06	-	-	-	-	-	-
PDE8A	8.89e-06	-	-	-	-	ND	ND
NDNF	9.01e-06	ND	-	-	-	ND	NR
MEIS1	9.39e-06	-	-	-	-	ND	-
LZTFL1	9.55e-06	ND	ND	-	ND	ND	-
HNRNPAB	9.57e-06	+	+	ND	+	+	+
RAB15	9.83e-06	+	+	ND	+	+	NR
SDC2	9.89e-06	ND	-	-	-	-	-
CPED1	9.9e-06	-	-	-	-	ND	-
ZNF25	9.9e-06	-	-	-	ND	ND	NR
FOXD3	9.91e-06	+	+	+	NR	ND	NR
KIF2C	1e-05	+	+	+	+	+	+
HOXB3	1.01e-05	ND	-	-	ND	ND	NR
MRC2	1.03e-05	-	-	-	-	-	ND
GLT1D1	1.05e-05	+	+	+	ND	NR	+
ARHGAP8	1.05e-05	+	+	+	+	+	+
LARP6	1.05e-05	-	-	-	-	-	ND
TNFRSF1A	1.08e-05	ND	-	-	ND	ND	-
L1TD1	1.12e-05	NR	+	+	NR	NR	+
MXRA8	1.12e-05	-	-	-	NR	-	-
IGSF9B	1.13e-05	+	+	+	+	+	NR
WSCD1	1.13e-05	+	+	+	ND	+	NR
TMEM9B	1.13e-05	-	-	-	-	ND	ND
PRKAR1A	1.15e-05	ND	ND	-	ND	ND	ND
CDCA5	1.16e-05	+	+	+	+	+	ND
SNX31	1.16e-05	NR	NR	+	+	NR	+
CXXC4	1.19e-05	+	+	-	+	+	NR
LRRC4	1.19e-05	+	+	ND	+	ND	NR
MUC4	1.22e-05	NR	+	ND	NR	NR	+
SPOCK1	1.23e-05	ND	-	ND	-	NR	NR
SKP2	1.23e-05	+	+	ND	+	+	+
HSP90AB1	1.25e-05	+	+	+	ND	+	+
PRDM8	1.26e-05	-	-	ND	NR	-	ND
CALCB	1.26e-05	NR	+	NR	+	NR	-
ZNF750	1.26e-05	NR	NR	+	+	NR	NR
PDGFC	1.26e-05	-	-	-	-	-	ND
GAL3ST3	1.27e-05	+	+	+	ND	+	+
LVRN	1.3e-05	-	ND	-	-	ND	NR
NFIA	1.3e-05	+	-	-	ND	ND	-
DUSP9	1.3e-05	+	+	+	NR	ND	NR
NOL3	1.31e-05	ND	-	-	-	ND	NR
NOS3	1.35e-05	+	ND	+	+	NR	NR
DNAJC9	1.37e-05	+	+	ND	+	+	+
PRTG	1.37e-05	+	+	+	ND	+	NR
RCC2	1.37e-05	+	+	ND	ND	+	+
KCNH8	1.38e-05	+	+	+	ND	ND	NR
GTF3C2	1.38e-05	+	+	+	+	ND	ND
HOXB7	1.38e-05	-	-	-	ND	ND	-
CYP17A1	1.39e-05	NR	NR	NR	+	NR	+
TRIM6	1.42e-05	+	ND	+	ND	+	+
CXCL12	1.47e-05	-	-	-	-	ND	-
AC008397.2	1.47e-05	+	+	+	+	+	NR
NAB2	1.48e-05	-	ND	-	-	ND	-
CCN2	1.55e-05	-	-	-	-	-	ND
GSR	1.56e-05	+	+	+	+	ND	ND
HOXA10	1.57e-05	NR	-	-	NR	-	NR
JAG2	1.57e-05	+	+	+	+	ND	NR
CALB1	1.58e-05	+	+	ND	ND	NR	NR
RAB3IL1	1.58e-05	-	ND	-	-	-	-
LHFPL6	1.6e-05	-	-	-	-	-	NR
NPR2	1.62e-05	ND	-	-	-	ND	ND
HOXC9	1.65e-05	ND	-	-	-	ND	ND
BMS1	1.66e-05	ND	+	ND	ND	+	+
SOX3	1.66e-05	+	+	+	NR	+	NR
ZNF703	1.68e-05	ND	-	-	ND	ND	NR
ARHGAP24	1.69e-05	-	-	-	-	ND	ND
OLFML1	1.69e-05	-	-	-	-	ND	NR
DDX46	1.69e-05	+	+	ND	ND	+	+
CTH	1.84e-05	ND	+	+	+	ND	+
CELSR2	1.84e-05	+	+	+	+	+	NR
BMP1	1.84e-05	-	-	-	-	ND	-
FLI1	1.86e-05	-	-	-	-	ND	NR
SASS6	1.87e-05	+	+	ND	ND	+	+
IGSF9	1.89e-05	+	+	+	+	+	NR
CERCAM	1.89e-05	-	-	-	-	-	-
CSRP1	1.89e-05	ND	-	-	-	ND	ND
TMEM263	1.91e-05	ND	-	-	-	ND	ND
RRAS	1.93e-05	ND	-	-	-	-	-
KIRREL2	1.94e-05	+	+	+	NR	NR	NR
PIPOX	1.98e-05	+	+	+	ND	NR	NR
ACKR2	2e-05	ND	ND	NR	ND	ND	-
DLX5	2e-05	ND	+	NR	+	ND	NR
RND3	2.02e-05	ND	-	-	ND	ND	-
DYNLT3	2.02e-05	ND	-	-	ND	-	-
POLA1	2.02e-05	+	+	+	ND	+	+
REEP6	2.03e-05	+	+	+	+	NR	NR
BEST2	2.06e-05	+	+	+	ND	+	NR
IRX3	2.06e-05	-	-	-	-	ND	-
ACP2	2.06e-05	ND	ND	-	ND	ND	-
GDF6	2.06e-05	NR	-	-	NR	NR	NR
REEP3	2.1e-05	ND	-	-	ND	-	ND
CACNB3	2.12e-05	-	ND	-	-	ND	ND
PRKCZ	2.12e-05	+	+	+	+	+	NR
E2F8	2.14e-05	+	+	+	+	+	+
MKX	2.14e-05	-	-	ND	+	-	NR
KIF21A	2.15e-05	+	+	ND	+	+	NR
MCM6	2.15e-05	+	+	+	ND	+	ND
SHISA4	2.15e-05	-	-	-	-	-	NR
ECRG4	2.18e-05	ND	ND	-	ND	NR	NR
CYP7B1	2.19e-05	+	-	-	ND	-	ND
GPNMB	2.19e-05	-	-	-	-	-	-
MOB3B	2.19e-05	+	+	+	ND	+	NR
PADI4	2.19e-05	+	ND	+	+	NR	NR
KCNMA1	2.19e-05	-	-	-	ND	-	-
NUTM1	2.2e-05	ND	+	ND	+	+	NR
VIL1	2.2e-05	+	+	+	+	NR	NR
MFSD6L	2.21e-05	NR	+	+	+	NR	NR
TSPAN33	2.21e-05	+	+	+	ND	+	+
SULT4A1	2.25e-05	+	+	+	ND	+	NR
CDC20	2.27e-05	+	+	+	ND	+	+
ASPA	2.31e-05	-	ND	-	-	NR	-
CLMP	2.32e-05	-	-	-	ND	-	ND
PLOD1	2.34e-05	ND	-	-	-	-	-
CCNB1	2.34e-05	+	+	+	ND	+	+
MMP1	2.34e-05	-	-	NR	NR	NR	NR
FAM172A	2.34e-05	+	-	-	ND	-	ND
MTHFD1	2.36e-05	+	+	+	ND	+	ND
TMEM266	2.36e-05	+	+	+	+	ND	NR
ENO3	2.38e-05	ND	+	ND	-	ND	-
BICC1	2.39e-05	-	-	-	-	-	-
BNIPL	2.4e-05	ND	+	+	+	NR	+
SULF1	2.53e-05	ND	-	-	-	-	-
LY96	2.56e-05	-	-	-	ND	-	-
ACSBG1	2.56e-05	+	+	ND	+	ND	NR
NUFIP1	2.58e-05	+	+	+	ND	ND	+
FCHO1	2.6e-05	+	+	+	+	ND	NR
CLEC14A	2.62e-05	+	-	-	ND	-	NR
SLC30A2	2.63e-05	+	ND	+	+	+	NR
NOS2	2.68e-05	+	+	-	+	ND	NR
NUP205	2.7e-05	+	+	ND	ND	+	+
CLDN9	2.71e-05	+	ND	+	ND	+	NR
TIMELESS	2.74e-05	+	+	+	+	+	ND
TMEM163	2.76e-05	ND	+	ND	ND	+	NR
SLC7A8	2.8e-05	+	+	-	-	+	+
SORL1	2.84e-05	+	+	+	+	+	-
DMKN	2.91e-05	+	+	ND	+	ND	+
KLHL4	2.92e-05	+	+	NR	ND	NR	NR
OSR1	2.93e-05	-	-	-	-	ND	ND
WARS1	2.96e-05	-	ND	ND	ND	-	ND
DLGAP1	3.04e-05	+	+	NR	+	ND	+
FLT4	3.1e-05	+	+	-	ND	ND	NR
CHGA	3.1e-05	+	+	+	+	+	NR
PRSS22	3.13e-05	NR	NR	+	+	ND	NR
KCNK5	3.13e-05	+	+	+	ND	+	+
WNK3	3.21e-05	+	+	+	ND	+	ND
TMEM59	3.22e-05	+	-	-	+	ND	-
CD3E	3.23e-05	NR	NR	+	NR	NR	+
SYT1	3.23e-05	+	+	ND	+	ND	NR
PROS1	3.25e-05	-	-	-	-	-	-
SLC9B2	3.25e-05	ND	-	ND	-	-	-
ADAMTS5	3.25e-05	-	-	-	-	ND	-
SH3GLB1	3.28e-05	ND	-	-	+	ND	ND
GEMIN5	3.29e-05	+	+	+	ND	+	+
KIF23	3.31e-05	+	+	+	ND	+	+
ARFGAP3	3.31e-05	ND	-	-	-	ND	ND
AHRR	3.35e-05	ND	-	NR	-	-	NR
SLC34A2	3.39e-05	ND	+	NR	+	ND	NR
RRM2	3.39e-05	+	+	+	+	+	+
GREB1L	3.47e-05	+	+	ND	ND	+	NR
SLC16A3	3.49e-05	+	-	+	+	ND	NR
MYO1C	3.49e-05	-	-	-	-	-	ND
SNAI2	3.51e-05	-	-	-	NR	-	NR
PROKR1	3.53e-05	+	+	NR	-	ND	+
GORAB	3.59e-05	-	ND	-	-	-	ND
RBMS3	3.59e-05	ND	-	-	-	-	-
MYL9	3.66e-05	ND	-	-	-	-	ND
RRP1B	3.66e-05	+	+	+	ND	+	+
NQO1	3.69e-05	-	-	ND	ND	ND	-
ANTXR2	3.7e-05	-	-	-	-	-	ND
CAPZB	3.72e-05	ND	ND	-	-	ND	-
ATP2A3	3.75e-05	+	+	ND	+	+	NR
NCAPG	3.75e-05	+	+	+	ND	+	+
SRSF7	3.8e-05	+	+	+	ND	+	+
NR0B1	3.82e-05	NR	ND	+	NR	NR	NR
G3BP1	3.91e-05	+	+	ND	ND	+	+
RAI2	3.91e-05	ND	ND	-	-	ND	NR
TBC1D2B	4.01e-05	-	-	-	-	-	NR
SNAI3	4.09e-05	+	+	+	+	NR	NR
NUP88	4.1e-05	+	+	ND	ND	+	+
VGLL1	4.14e-05	+	NR	ND	NR	ND	+
SCARB2	4.17e-05	-	-	-	-	-	ND
TONSL	4.17e-05	+	+	+	+	+	+
MTF2	4.17e-05	+	+	+	ND	+	+
CCNF	4.22e-05	+	+	+	+	+	+
TTN	4.25e-05	NR	+	+	ND	NR	NR
IL13RA1	4.31e-05	-	-	-	-	ND	-
ACYP2	4.32e-05	ND	ND	-	ND	NR	-
DLK1	4.38e-05	+	+	-	+	+	NR
SIM2	4.39e-05	-	-	-	ND	ND	NR
ZNF217	4.41e-05	+	ND	ND	ND	+	+
GTPBP4	4.46e-05	+	ND	+	+	+	+
OLFML3	4.47e-05	-	-	-	-	-	ND
TCTN1	4.49e-05	ND	-	-	-	-	ND
NR5A2	4.53e-05	ND	ND	+	ND	+	+
XKR7	4.57e-05	+	+	ND	+	NR	NR
NOP56	4.64e-05	+	+	+	ND	+	+
CHCHD4	4.66e-05	+	+	+	ND	+	+
MAN1A1	4.7e-05	-	-	-	ND	-	NR
PODN	4.7e-05	ND	-	-	-	ND	NR
ACTN1	4.72e-05	ND	-	-	-	-	ND
RNASE1	4.73e-05	+	+	NR	ND	+	+
PKP3	4.75e-05	NR	ND	+	+	ND	NR
TSHZ3	4.76e-05	-	-	-	ND	-	NR
ITGB6	4.77e-05	NR	NR	NR	+	ND	+
GEM	4.78e-05	-	-	-	ND	ND	-
KRT23	4.88e-05	NR	NR	ND	+	NR	NR
USP10	4.9e-05	+	+	+	ND	ND	+
WNT5A	4.92e-05	-	-	-	-	ND	NR
LAMA2	4.96e-05	-	-	-	ND	-	-
DRAM1	4.96e-05	ND	-	-	ND	-	ND
TDRD5	5.05e-05	NR	+	+	ND	NR	NR
TMEM88	5.08e-05	+	+	+	ND	+	NR
TNS4	5.29e-05	ND	ND	+	+	ND	ND
ADM	5.31e-05	ND	-	ND	ND	-	-
SLITRK4	5.33e-05	+	+	+	NR	ND	NR
PLK1	5.41e-05	+	+	+	ND	+	ND
GK	5.41e-05	+	ND	ND	+	+	+
PAPPA	5.48e-05	ND	-	-	NR	-	NR
NAA25	5.49e-05	+	ND	+	ND	+	+
POFUT2	5.5e-05	ND	ND	-	-	ND	ND
PPARGC1B	5.53e-05	+	+	+	+	+	ND
TMEM74	5.6e-05	+	+	ND	+	+	NR
MTBP	5.74e-05	+	+	ND	+	+	+
LGALS3BP	5.75e-05	-	ND	-	-	-	NR
PLOD3	5.75e-05	ND	-	-	-	ND	ND
SNRPA	5.81e-05	+	+	ND	ND	+	+
IFNAR1	5.81e-05	-	-	-	ND	-	ND
S1PR3	5.87e-05	-	ND	-	-	ND	NR
GSTCD	5.91e-05	+	+	ND	+	+	ND
APBB1IP	5.94e-05	-	+	-	-	ND	-
XRCC2	6e-05	+	+	ND	+	+	+
GCM1	6.07e-05	NR	NR	+	+	ND	NR
TUBB4A	6.11e-05	+	+	ND	+	+	ND
PARP1	6.13e-05	+	+	+	+	+	+
RPL10L	6.21e-05	ND	+	+	-	+	NR
ATP2C2	6.25e-05	+	+	+	+	ND	+
DTWD1	6.31e-05	ND	ND	ND	ND	ND	-
MSRA	6.55e-05	ND	-	ND	-	NR	-
ARID5B	6.62e-05	-	-	-	ND	-	-
SLC25A5	6.62e-05	+	+	+	+	+	+
URB1	6.62e-05	+	ND	+	+	+	+
PTPN4	6.62e-05	+	+	ND	ND	+	+
LRRC3B	6.64e-05	+	+	+	ND	+	NR
TSPAN1	6.64e-05	ND	ND	+	+	+	+
DTX1	6.64e-05	+	+	+	+	NR	NR
SEC23A	6.7e-05	-	-	-	-	-	ND
ARC	6.75e-05	+	+	+	+	ND	NR
CFTR	6.92e-05	NR	+	ND	+	+	NR
AFAP1	7e-05	ND	-	-	-	ND	ND
ID2	7e-05	ND	-	-	-	ND	ND
TPM2	7.03e-05	-	-	-	-	-	ND
TCF24	7.19e-05	+	+	+	+	NR	NR
FEZ2	7.25e-05	ND	-	-	-	ND	ND
PGM5	7.33e-05	ND	ND	-	-	ND	NR
MIS18A	7.34e-05	+	+	ND	+	+	+
PLET1	7.34e-05	NR	NR	+	NR	NR	+
CIP2A	7.48e-05	+	+	ND	ND	+	+
SIX3	7.51e-05	+	+	NR	+	-	NR
RYK	7.51e-05	-	ND	-	ND	ND	ND
ABCA8	7.51e-05	-	-	-	-	NR	NR
DNAJC1	7.57e-05	ND	-	-	-	ND	ND
ABHD12B	7.66e-05	ND	+	NR	+	+	+
ATP10B	7.68e-05	+	ND	NR	+	NR	NR
REM2	7.71e-05	+	ND	+	+	ND	NR
ACOXL	7.77e-05	+	+	ND	ND	NR	NR
ERC2	7.83e-05	+	+	ND	ND	ND	NR
PPP1R42	7.85e-05	ND	NR	NR	ND	NR	-
TAF5	7.85e-05	+	+	+	ND	+	ND
SNED1	7.89e-05	-	-	-	-	-	NR
CDKL2	7.96e-05	+	+	ND	+	+	NR
ANGPTL1	7.97e-05	-	ND	-	-	ND	NR
STK3	8.02e-05	ND	ND	-	-	ND	ND
NECTIN4	8.04e-05	+	ND	+	+	+	NR
MASTL	8.05e-05	+	+	ND	ND	+	+
ADAMTS4	8.13e-05	+	-	-	-	ND	ND
PTCD3	8.13e-05	+	+	+	ND	+	+
RRP15	8.13e-05	+	ND	ND	ND	ND	+
CCDC160	8.13e-05	+	+	+	NR	ND	+
POLQ	8.19e-05	+	+	ND	+	+	NR
DNMT3L	8.31e-05	NR	ND	+	NR	NR	NR
FABP1	8.34e-05	NR	NR	NR	NR	ND	+
ILF2	8.35e-05	+	+	ND	+	+	+
BACE1	8.35e-05	ND	-	-	-	-	ND
RNPS1	8.35e-05	+	+	ND	ND	+	+
FLVCR2	8.41e-05	+	+	ND	+	ND	ND
COCH	8.48e-05	+	+	-	+	+	NR
UPK1A	8.56e-05	ND	+	ND	+	ND	NR
COIL	8.6e-05	+	ND	ND	+	ND	+
CNPY1	8.61e-05	+	NR	+	ND	+	NR
SERPINH1	8.63e-05	ND	-	-	NR	-	-
BDKRB1	8.64e-05	-	-	-	-	NR	NR
IL33	8.69e-05	NR	NR	-	-	-	NR
PNP	8.81e-05	-	+	-	-	+	-
G2E3	8.97e-05	+	+	+	ND	+	+
ADAMTSL5	8.97e-05	-	-	-	-	ND	NR
WNK2	9.02e-05	+	+	+	ND	+	+
LY6G6C	9.31e-05	-	NR	-	+	NR	+
FKBP4	9.31e-05	+	+	+	ND	+	+
APOB	9.38e-05	NR	+	+	NR	NR	NR
PPP2R2C	9.45e-05	+	+	+	+	ND	NR
GCLC	9.45e-05	ND	+	ND	+	+	+
OS9	9.54e-05	-	-	-	ND	ND	ND
PHEX	9.56e-05	NR	-	-	-	NR	ND
GINS3	9.56e-05	+	+	ND	ND	ND	ND
NMRNaked mole rat. +Upregulated. -Downregulated NDNo significant difference. NRNo read detected.
