## Supplementary Table 7 for "Generation of iPSCs from endangered Grevy’s zebra and comparative transcriptomic analysis of mammalian PSCs"

### Sheet: panther_up
Supplementary Table 7 | Analysis of gene ontology (GO) using PANTHER with differentially expressed genes (DEGs) upregulated commonly in mammalian pluripotent stem cells (PSCs) at false discovery rate (FDR) < 0.05.
GO	Reference	Upload	Expected	Over/under	Fold enrichment	P value	FDR
cell-cell junction organization (GO:0045216)	186	10	0.69	+	14.57	2.59e-09	4.08e-05
cell cycle (GO:0007049)	1390	21	5.13	+	4.09	2.18e-08	0.000172
animal organ development (GO:0048513)	3187	30	11.76	+	2.55	4.02e-07	0.00211
mitotic cell cycle (GO:0000278)	761	14	2.81	+	4.99	7.67e-07	0.00302
cellular response to DNA damage stimulus (GO:0006974)	787	14	2.9	+	4.82	1.13e-06	0.00358
mitotic cell cycle process (GO:1903047)	685	13	2.53	+	5.14	1.43e-06	0.00376
cell junction organization (GO:0034330)	501	11	1.85	+	5.95	2.59e-06	0.00583
tight junction assembly (GO:0120192)	60	5	0.22	+	22.58	4.09e-06	0.00806
tight junction organization (GO:0120193)	62	5	0.23	+	21.85	4.75e-06	0.00833
cell cycle process (GO:0022402)	1070	15	3.95	+	3.8	8e-06	0.0105
in utero embryonic development (GO:0001701)	355	9	1.31	+	6.87	7.43e-06	0.0107
negative regulation of cellular process (GO:0048523)	4909	36	18.12	+	1.99	9.16e-06	0.0111
positive regulation of macromolecule metabolic process (GO:0010604)	3431	29	12.66	+	2.29	7.26e-06	0.0115
liver development (GO:0001889)	136	6	0.5	+	11.96	1.39e-05	0.0157
hepaticobiliary system development (GO:0061008)	138	6	0.51	+	11.78	1.51e-05	0.0158
DNA repair (GO:0006281)	530	10	1.96	+	5.11	2.77e-05	0.0182
reproductive system development (GO:0061458)	411	9	1.52	+	5.93	2.32e-05	0.0183
gland development (GO:0048732)	409	9	1.51	+	5.96	2.23e-05	0.0185
regulation of organelle organization (GO:0033043)	1188	15	4.38	+	3.42	2.71e-05	0.0186
positive regulation of nitrogen compound metabolic process (GO:0051173)	3058	26	11.28	+	2.3	2.66e-05	0.0191
DNA metabolic process (GO:0006259)	781	12	2.88	+	4.16	3.04e-05	0.0192
positive regulation of transcription by RNA polymerase II (GO:0045944)	1206	15	4.45	+	3.37	3.21e-05	0.0195
positive regulation of cellular metabolic process (GO:0031325)	3238	27	11.95	+	2.26	2.23e-05	0.0195
system development (GO:0048731)	4279	32	15.79	+	2.03	2.6e-05	0.0196
reproductive structure development (GO:0048608)	408	9	1.51	+	5.98	2.19e-05	0.0203
positive regulation of metabolic process (GO:0009893)	3719	29	13.72	+	2.11	3.53e-05	0.0206
cell-cell adhesion (GO:0098609)	514	10	1.9	+	5.27	2.14e-05	0.0211
epithelial cell differentiation (GO:0030855)	674	11	2.49	+	4.42	3.94e-05	0.0222
cellular developmental process (GO:0048869)	3562	28	13.14	+	2.13	4.79e-05	0.0244
epithelium development (GO:0060429)	1097	14	4.05	+	3.46	4.66e-05	0.0245
positive regulation of cellular process (GO:0048522)	5656	38	20.87	+	1.82	4.53e-05	0.0246
cellular component organization (GO:0016043)	5775	38	21.31	+	1.78	5.57e-05	0.0275
positive regulation of RNA biosynthetic process (GO:1902680)	1623	17	5.99	+	2.84	7.57e-05	0.0332
positive regulation of transcription, DNA-templated (GO:0045893)	1622	17	5.99	+	2.84	7.51e-05	0.0338
bicellular tight junction assembly (GO:0070830)	58	4	0.21	+	18.69	8.01e-05	0.0341
cell cycle checkpoint (GO:0000075)	189	6	0.7	+	8.6	8.24e-05	0.0342
positive regulation of nucleic acid-templated transcription (GO:1903508)	1622	17	5.99	+	2.84	7.51e-05	0.0348
DNA replication (GO:0006260)	271	7	1	+	7	7.31e-05	0.0349
cell differentiation (GO:0030154)	3509	27	12.95	+	2.09	9.57e-05	0.0387
mitotic cell cycle phase transition (GO:0044772)	285	7	1.05	+	6.66	9.93e-05	0.0392
G1/S transition of mitotic cell cycle (GO:0000082)	125	5	0.46	+	10.84	0.000118	0.0432
cell cycle phase transition (GO:0044770)	293	7	1.08	+	6.47	0.000117	0.0441
cell cycle G1/S phase transition (GO:0044843)	127	5	0.47	+	10.67	0.000126	0.0443
positive regulation of hydrolase activity (GO:0051345)	777	11	2.87	+	3.84	0.000138	0.0443
negative regulation of biological process (GO:0048519)	5541	36	20.45	+	1.76	0.000141	0.0444
regulation of cell cycle process (GO:0010564)	772	11	2.85	+	3.86	0.00013	0.0446
apical junction assembly (GO:0043297)	67	4	0.25	+	16.18	0.000136	0.0447
positive regulation of macromolecule biosynthetic process (GO:0010557)	1853	18	6.84	+	2.63	0.000116	0.0448
positive regulation of biological process (GO:0048518)	6244	39	23.04	+	1.69	0.000145	0.0448
positive regulation of RNA metabolic process (GO:0051254)	1718	17	6.34	+	2.68	0.000151	0.0449
nucleic acid metabolic process (GO:0090304)	2232	20	8.24	+	2.43	0.000134	0.045
cell-cell junction assembly (GO:0007043)	127	5	0.47	+	10.67	0.000126	0.0453
positive regulation of GTPase activity (GO:0043547)	413	8	1.52	+	5.25	0.000156	0.0455
positive regulation of nucleobase-containing compound metabolic process (GO:0045935)	1891	18	6.98	+	2.58	0.00015	0.0456
tissue development (GO:0009888)	1732	17	6.39	+	2.66	0.000166	0.0477
DNA conformation change (GO:0071103)	313	7	1.16	+	6.06	0.000175	0.0492
