## Supplementary Table 8 for "Generation of iPSCs from endangered Grevy’s zebra and comparative transcriptomic analysis of mammalian PSCs"

### Sheet: panther_down
Supplementary Table 8 | Analysis of gene ontology (GO) using PANTHER with differentially expressed genes (DEGs) downregulated commonly in mammalian pluripotent stem cells (PSCs) at false discovery rate (FDR) < 0.05.
GO	Reference	Upload	Expected	Over/under	Fold enrichment	P value	FDR
external encapsulating structure organization (GO:0045229)	385	24	1.72	+	13.95	1.53e-20	8.07e-17
extracellular structure organization (GO:0043062)	383	24	1.71	+	14.03	1.37e-20	1.08e-16
extracellular matrix organization (GO:0030198)	382	24	1.71	+	14.06	1.29e-20	2.04e-16
system development (GO:0048731)	4279	56	19.11	+	2.93	9.6e-17	3.79e-13
circulatory system development (GO:0072359)	853	27	3.81	+	7.09	6.38e-16	2.01e-12
multicellular organism development (GO:0007275)	4877	58	21.79	+	2.66	1.38e-15	3.11e-12
vasculature development (GO:0001944)	512	22	2.29	+	9.62	1.29e-15	3.4e-12
blood vessel development (GO:0001568)	489	21	2.18	+	9.61	6.38e-15	1.26e-11
anatomical structure morphogenesis (GO:0009653)	2135	38	9.54	+	3.98	1.62e-14	2.84e-11
blood vessel morphogenesis (GO:0048514)	406	19	1.81	+	10.48	3.39e-14	5.34e-11
anatomical structure development (GO:0048856)	5266	58	23.52	+	2.47	5.04e-14	7.23e-11
cell adhesion (GO:0007155)	951	26	4.25	+	6.12	7e-14	9.2e-11
biological adhesion (GO:0022610)	957	26	4.28	+	6.08	8.06e-14	9.79e-11
animal organ development (GO:0048513)	3187	44	14.24	+	3.09	3.82e-13	4.3e-10
multicellular organismal process (GO:0032501)	6909	65	30.86	+	2.11	5.09e-13	5.35e-10
tube morphogenesis (GO:0035239)	645	21	2.88	+	7.29	1.13e-12	1.12e-09
developmental process (GO:0032502)	5729	58	25.59	+	2.27	2.44e-12	2.14e-09
tube development (GO:0035295)	841	23	3.76	+	6.12	2.59e-12	2.15e-09
regulation of cell population proliferation (GO:0042127)	1640	31	7.33	+	4.23	2.35e-12	2.18e-09
negative regulation of cellular process (GO:0048523)	4909	53	21.93	+	2.42	5.05e-12	3.98e-09
angiogenesis (GO:0001525)	314	15	1.4	+	10.69	1.66e-11	1.19e-08
regulation of transforming growth factor beta receptor signaling pathway (GO:0017015)	121	11	0.54	+	20.35	1.62e-11	1.22e-08
regulation of cellular response to transforming growth factor beta stimulus (GO:1903844)	124	11	0.55	+	19.86	2.07e-11	1.42e-08
regulation of cellular response to growth factor stimulus (GO:0090287)	292	14	1.3	+	10.73	7.98e-11	5.04e-08
collagen fibril organization (GO:0030199)	103	10	0.46	+	21.73	7.82e-11	5.14e-08
negative regulation of biological process (GO:0048519)	5541	54	24.75	+	2.18	1.76e-10	1.03e-07
animal organ morphogenesis (GO:0009887)	945	22	4.22	+	5.21	1.75e-10	1.06e-07
tissue development (GO:0009888)	1732	29	7.74	+	3.75	2.65e-10	1.49e-07
enzyme linked receptor protein signaling pathway (GO:0007167)	726	19	3.24	+	5.86	5.77e-10	3.14e-07
negative regulation of cell population proliferation (GO:0008285)	689	18	3.08	+	5.85	1.8e-09	9.46e-07
regulation of transmembrane receptor protein serine/threonine kinase signaling pathway (GO:0090092)	251	12	1.12	+	10.7	2.04e-09	1.04e-06
regulation of developmental process (GO:0050793)	2441	33	10.9	+	3.03	2.41e-09	1.19e-06
regulation of multicellular organismal development (GO:2000026)	1318	24	5.89	+	4.08	2.83e-09	1.35e-06
negative regulation of transforming growth factor beta receptor signaling pathway (GO:0030512)	82	8	0.37	+	21.84	6.46e-09	3e-06
regulation of multicellular organismal process (GO:0051239)	2647	33	11.82	+	2.79	1.8e-08	8.13e-06
negative regulation of transmembrane receptor protein serine/threonine kinase signaling pathway (GO:0090101)	140	9	0.63	+	14.39	2.14e-08	9.37e-06
skeletal system development (GO:0001501)	471	14	2.1	+	6.65	2.98e-08	1.27e-05
positive regulation of developmental process (GO:0051094)	1259	22	5.62	+	3.91	3.11e-08	1.29e-05
ossification (GO:0001503)	262	11	1.17	+	9.4	3.61e-08	1.46e-05
negative regulation of response to stimulus (GO:0048585)	1804	26	8.06	+	3.23	6.16e-08	2.37e-05
anatomical structure formation involved in morphogenesis (GO:0048646)	870	18	3.89	+	4.63	6.05e-08	2.39e-05
regulation of coagulation (GO:0050818)	76	7	0.34	+	20.62	8.61e-08	3.23e-05
wound healing (GO:0042060)	444	13	1.98	+	6.55	1.15e-07	4.22e-05
vascular endothelial growth factor signaling pathway (GO:0038084)	23	5	0.1	+	48.66	1.41e-07	5.06e-05
response to wounding (GO:0009611)	543	14	2.43	+	5.77	1.64e-07	5.75e-05
muscle structure development (GO:0061061)	460	13	2.05	+	6.33	1.71e-07	5.86e-05
positive regulation of cellular process (GO:0048522)	5656	49	25.27	+	1.94	2.26e-07	7.59e-05
cell migration (GO:0016477)	965	18	4.31	+	4.18	2.75e-07	9.03e-05
embryonic skeletal system morphogenesis (GO:0048704)	94	7	0.42	+	16.67	3.34e-07	0.000108
locomotion (GO:0040011)	1339	21	5.98	+	3.51	4.05e-07	0.000123
connective tissue development (GO:0061448)	202	9	0.9	+	9.97	4.21e-07	0.000125
cell motility (GO:0048870)	1103	19	4.93	+	3.86	4.03e-07	0.000125
localization of cell (GO:0051674)	1103	19	4.93	+	3.86	4.03e-07	0.000127
supramolecular fiber organization (GO:0097435)	597	14	2.67	+	5.25	5.01e-07	0.000146
positive regulation of MAPK cascade (GO:0043410)	520	13	2.32	+	5.6	6.63e-07	0.00019
regulation of cell communication (GO:0010646)	3424	35	15.3	+	2.29	8.25e-07	0.000228
negative regulation of signal transduction (GO:0009968)	1276	20	5.7	+	3.51	8.18e-07	0.000231
regulation of signal transduction (GO:0009966)	3047	33	13.61	+	2.42	8.63e-07	0.000235
skeletal system morphogenesis (GO:0048705)	224	9	1	+	8.99	9.65e-07	0.000258
regulation of signaling (GO:0023051)	3459	35	15.45	+	2.27	1.03e-06	0.000271
regulation of blood coagulation (GO:0030193)	71	6	0.32	+	18.92	1.21e-06	0.000312
regulation of hemostasis (GO:1900046)	72	6	0.32	+	18.65	1.3e-06	0.000331
regulation of cell differentiation (GO:0045595)	1576	22	7.04	+	3.12	1.41e-06	0.000352
regulation of cellular process (GO:0050794)	11302	73	50.49	+	1.45	1.44e-06	0.000355
embryonic morphogenesis (GO:0048598)	561	13	2.51	+	5.19	1.52e-06	0.000368
movement of cell or subcellular component (GO:0006928)	1591	22	7.11	+	3.1	1.64e-06	0.000393
embryonic skeletal system development (GO:0048706)	122	7	0.54	+	12.84	1.76e-06	0.000413
positive regulation of biological process (GO:0048518)	6244	50	27.89	+	1.79	1.97e-06	0.000457
negative regulation of multicellular organismal process (GO:0051241)	1002	17	4.48	+	3.8	2.22e-06	0.000508
negative regulation of signaling (GO:0023057)	1376	20	6.15	+	3.25	2.58e-06	0.000557
regulation of collagen metabolic process (GO:0010712)	44	5	0.2	+	25.44	2.55e-06	0.000558
negative regulation of cell communication (GO:0010648)	1373	20	6.13	+	3.26	2.5e-06	0.000562
positive regulation of intracellular signal transduction (GO:1902533)	1015	17	4.53	+	3.75	2.63e-06	0.000562
cellular response to vascular endothelial growth factor stimulus (GO:0035924)	44	5	0.2	+	25.44	2.55e-06	0.000566
regulation of MAPK cascade (GO:0043408)	694	14	3.1	+	4.52	2.84e-06	0.000597
heart development (GO:0007507)	508	12	2.27	+	5.29	3.28e-06	0.000671
regulation of response to stimulus (GO:0048583)	4240	39	18.94	+	2.06	3.27e-06	0.000679
embryonic cranial skeleton morphogenesis (GO:0048701)	47	5	0.21	+	23.81	3.43e-06	0.000695
positive regulation of cell migration (GO:0030335)	518	12	2.31	+	5.19	3.98e-06	0.000785
transmembrane receptor protein tyrosine kinase signaling pathway (GO:0007169)	519	12	2.32	+	5.18	4.06e-06	0.000791
positive regulation of cell population proliferation (GO:0008284)	932	16	4.16	+	3.84	3.98e-06	0.000794
positive regulation of cell differentiation (GO:0045597)	827	15	3.69	+	4.06	4.33e-06	0.000832
peptidyl-lysine oxidation (GO:0018057)	5	3	0.02	+	> 100	4.69e-06	0.000891
biomineral tissue development (GO:0031214)	92	6	0.41	+	14.6	4.97e-06	0.000922
biomineralization (GO:0110148)	92	6	0.41	+	14.6	4.97e-06	0.000933
response to growth factor (GO:0070848)	532	12	2.38	+	5.05	5.19e-06	0.000952
regulation of biomineral tissue development (GO:0070167)	93	6	0.42	+	14.44	5.27e-06	0.000956
regulation of biomineralization (GO:0110149)	95	6	0.42	+	14.14	5.92e-06	0.00106
regulation of biological process (GO:0050789)	11856	74	52.96	+	1.4	6.09e-06	0.00108
positive regulation of cell motility (GO:2000147)	543	12	2.43	+	4.95	6.36e-06	0.00111
embryonic organ morphogenesis (GO:0048562)	290	9	1.3	+	6.95	7.42e-06	0.00129
positive regulation of cellular component movement (GO:0051272)	556	12	2.48	+	4.83	8.03e-06	0.00138
positive regulation of locomotion (GO:0040017)	558	12	2.49	+	4.81	8.32e-06	0.00141
sprouting angiogenesis (GO:0002040)	58	5	0.26	+	19.3	8.94e-06	0.0015
regulation of cell migration (GO:0030334)	885	15	3.95	+	3.79	9.62e-06	0.0016
regulation of cellular component organization (GO:0051128)	2360	26	10.54	+	2.47	9.78e-06	0.00161
positive regulation of collagen biosynthetic process (GO:0032967)	27	4	0.12	+	33.16	1.05e-05	0.00169
regulation of response to wounding (GO:1903034)	162	7	0.72	+	9.67	1.05e-05	0.0017
positive regulation of multicellular organismal process (GO:0051240)	1386	19	6.19	+	3.07	1.1e-05	0.00176
collagen metabolic process (GO:0032963)	61	5	0.27	+	18.35	1.12e-05	0.00177
positive regulation of collagen metabolic process (GO:0010714)	28	4	0.13	+	31.98	1.2e-05	0.00187
positive regulation of phosphorylation (GO:0042327)	913	15	4.08	+	3.68	1.38e-05	0.00212
negative regulation of cellular response to growth factor stimulus (GO:0090288)	111	6	0.5	+	12.1	1.38e-05	0.00213
positive regulation of signal transduction (GO:0009967)	1551	20	6.93	+	2.89	1.5e-05	0.00228
cellular response to growth factor stimulus (GO:0071363)	503	11	2.25	+	4.9	1.75e-05	0.00263
regulation of cellular metabolic process (GO:0031323)	6106	47	27.28	+	1.72	1.78e-05	0.00265
positive regulation of cell communication (GO:0010647)	1714	21	7.66	+	2.74	1.89e-05	0.00278
positive regulation of signaling (GO:0023056)	1720	21	7.68	+	2.73	1.99e-05	0.00291
regulation of cell motility (GO:2000145)	947	15	4.23	+	3.55	2.11e-05	0.00302
regulation of protein metabolic process (GO:0051246)	2595	27	11.59	+	2.33	2.14e-05	0.00304
cranial skeletal system development (GO:1904888)	70	5	0.31	+	15.99	2.1e-05	0.00305
regulation of proteolysis (GO:0030162)	734	13	3.28	+	3.96	2.57e-05	0.00359
regulation of cellular protein metabolic process (GO:0032268)	2437	26	10.89	+	2.39	2.56e-05	0.00361
platelet-derived growth factor receptor signaling pathway (GO:0048008)	35	4	0.16	+	25.58	2.67e-05	0.0037
regulation of bone mineralization (GO:0030500)	75	5	0.34	+	14.92	2.88e-05	0.00395
positive regulation of phosphate metabolic process (GO:0045937)	989	15	4.42	+	3.4	3.46e-05	0.00458
regulation of wound healing (GO:0061041)	131	6	0.59	+	10.25	3.38e-05	0.00459
regulation of locomotion (GO:0040012)	990	15	4.42	+	3.39	3.5e-05	0.0046
regulation of cell junction assembly (GO:1901888)	196	7	0.88	+	7.99	3.42e-05	0.00461
positive regulation of phosphorus metabolic process (GO:0010562)	989	15	4.42	+	3.4	3.46e-05	0.00462
regulation of smooth muscle cell proliferation (GO:0048660)	133	6	0.59	+	10.1	3.67e-05	0.00478
protein oxidation (GO:0018158)	12	3	0.05	+	55.96	3.73e-05	0.00482
regulation of endothelial cell proliferation (GO:0001936)	134	6	0.6	+	10.02	3.82e-05	0.00489
cell differentiation (GO:0030154)	3509	32	15.68	+	2.04	3.85e-05	0.0049
regulation of collagen biosynthetic process (GO:0032965)	39	4	0.17	+	22.96	3.96e-05	0.00496
regulation of peptidase activity (GO:0052547)	452	10	2.02	+	4.95	3.94e-05	0.00497
sensory organ development (GO:0007423)	555	11	2.48	+	4.44	4.23e-05	0.00525
positive regulation of bone mineralization (GO:0030501)	40	4	0.18	+	22.39	4.34e-05	0.00531
muscle organ development (GO:0007517)	280	8	1.25	+	6.4	4.33e-05	0.00534
eye development (GO:0001654)	366	9	1.63	+	5.5	4.44e-05	0.00538
regulation of phosphorylation (GO:0042325)	1400	18	6.25	+	2.88	4.53e-05	0.00545
regulation of plasminogen activation (GO:0010755)	13	3	0.06	+	51.66	4.57e-05	0.00546
visual system development (GO:0150063)	370	9	1.65	+	5.45	4.81e-05	0.00571
regulation of cellular component movement (GO:0051270)	1026	15	4.58	+	3.27	5.23e-05	0.00615
sensory system development (GO:0048880)	376	9	1.68	+	5.36	5.43e-05	0.00635
negative regulation of endothelial cell proliferation (GO:0001937)	43	4	0.19	+	20.82	5.64e-05	0.00655
artery development (GO:0060840)	88	5	0.39	+	12.72	5.95e-05	0.0068
roof of mouth development (GO:0060021)	88	5	0.39	+	12.72	5.95e-05	0.00685
cellular component organization (GO:0016043)	5775	44	25.8	+	1.71	6.16e-05	0.00699
response to oxygen levels (GO:0070482)	383	9	1.71	+	5.26	6.24e-05	0.00703
regulation of extracellular matrix organization (GO:1903053)	45	4	0.2	+	19.9	6.66e-05	0.00745
positive regulation of epithelial cell migration (GO:0010634)	150	6	0.67	+	8.95	6.98e-05	0.00775
cellular developmental process (GO:0048869)	3562	32	15.91	+	2.01	7.55e-05	0.00833
regulation of extracellular matrix disassembly (GO:0010715)	16	3	0.07	+	41.97	7.83e-05	0.00858
cartilage development (GO:0051216)	154	6	0.69	+	8.72	8.03e-05	0.00873
regulation of body fluid levels (GO:0050878)	494	10	2.21	+	4.53	8.13e-05	0.00879
positive regulation of biomineral tissue development (GO:0070169)	48	4	0.21	+	18.65	8.42e-05	0.00898
positive chemotaxis (GO:0050918)	48	4	0.21	+	18.65	8.42e-05	0.00904
regulation of metabolic process (GO:0019222)	6847	49	30.59	+	1.6	8.7e-05	0.00921
positive regulation of biomineralization (GO:0110151)	49	4	0.22	+	18.27	9.08e-05	0.00955
regulation of epithelial cell migration (GO:0010632)	231	7	1.03	+	6.78	9.33e-05	0.00974
biological regulation (GO:0065007)	12571	74	56.16	+	1.32	9.42e-05	0.00977
bone mineralization (GO:0030282)	50	4	0.22	+	17.91	9.77e-05	0.01
positive regulation of ossification (GO:0045778)	50	4	0.22	+	17.91	9.77e-05	0.0101
bone morphogenesis (GO:0060349)	99	5	0.44	+	11.31	0.000101	0.0103
regulation of cell adhesion (GO:0030155)	726	12	3.24	+	3.7	0.000103	0.0104
glycosaminoglycan biosynthetic process (GO:0006024)	100	5	0.45	+	11.19	0.000106	0.0107
retina vasculature development in camera-type eye (GO:0061298)	18	3	0.08	+	37.31	0.000107	0.0107
regulation of primary metabolic process (GO:0080090)	5892	44	26.32	+	1.67	0.000111	0.011
smooth muscle cell chemotaxis (GO:0071670)	2	2	0.01	+	> 100	0.000117	0.0115
regulation of endothelial cell migration (GO:0010594)	170	6	0.76	+	7.9	0.000136	0.0133
negative regulation of developmental process (GO:0051093)	870	13	3.89	+	3.35	0.000141	0.0136
embryonic organ development (GO:0048568)	427	9	1.91	+	4.72	0.00014	0.0136
aminoglycan biosynthetic process (GO:0006023)	107	5	0.48	+	10.46	0.000144	0.0138
substrate adhesion-dependent cell spreading (GO:0034446)	56	4	0.25	+	15.99	0.000148	0.014
regulation of macromolecule metabolic process (GO:0060255)	6301	46	28.15	+	1.63	0.000148	0.014
negative regulation of coagulation (GO:0050819)	56	4	0.25	+	15.99	0.000148	0.0141
positive regulation of endothelial cell migration (GO:0010595)	108	5	0.48	+	10.36	0.00015	0.0141
regulation of epithelial cell proliferation (GO:0050678)	342	8	1.53	+	5.24	0.000168	0.0157
negative regulation of peptidase activity (GO:0010466)	255	7	1.14	+	6.15	0.000169	0.0157
negative regulation of proteolysis (GO:0045861)	344	8	1.54	+	5.21	0.000174	0.016
response to hypoxia (GO:0001666)	344	8	1.54	+	5.21	0.000174	0.0161
response to stimulus (GO:0050896)	8496	56	37.95	+	1.48	0.000178	0.0162
chemotaxis (GO:0006935)	546	10	2.44	+	4.1	0.000181	0.0164
angiogenesis involved in coronary vascular morphogenesis (GO:0060978)	3	2	0.01	+	> 100	0.000194	0.0168
VEGF-activated platelet-derived growth factor receptor signaling pathway (GO:0038086)	3	2	0.01	+	> 100	0.000194	0.0169
positive regulation of cell proliferation by VEGF-activated platelet derived growth factor receptor signaling pathway (GO:0038091)	3	2	0.01	+	> 100	0.000194	0.017
metanephric glomerulus morphogenesis (GO:0072275)	3	2	0.01	+	> 100	0.000194	0.0171
regulation of ossification (GO:0030278)	115	5	0.51	+	9.73	0.000199	0.0171
taxis (GO:0042330)	549	10	2.45	+	4.08	0.000189	0.0171
cellular component organization or biogenesis (GO:0071840)	5999	44	26.8	+	1.64	0.000192	0.0172
metanephric glomerulus vasculature morphogenesis (GO:0072276)	3	2	0.01	+	> 100	0.000194	0.0172
metanephric glomerular capillary formation (GO:0072277)	3	2	0.01	+	> 100	0.000194	0.0173
positive regulation of mesenchymal cell proliferation (GO:0002053)	23	3	0.1	+	29.2	0.000205	0.0176
striated muscle tissue development (GO:0014706)	265	7	1.18	+	5.91	0.000213	0.0181
odontogenesis (GO:0042476)	118	5	0.53	+	9.49	0.000223	0.0189
negative regulation of BMP signaling pathway (GO:0030514)	63	4	0.28	+	14.21	0.000227	0.019
response to decreased oxygen levels (GO:0036293)	358	8	1.6	+	5	0.000227	0.019
artery morphogenesis (GO:0048844)	63	4	0.28	+	14.21	0.000227	0.0191
regulation of osteoblast differentiation (GO:0045667)	120	5	0.54	+	9.33	0.00024	0.0197
regulation of cell-substrate junction assembly (GO:0090109)	64	4	0.29	+	13.99	0.00024	0.0198
regulation of focal adhesion assembly (GO:0051893)	64	4	0.29	+	13.99	0.00024	0.0199
regulation of nitrogen compound metabolic process (GO:0051171)	5688	42	25.41	+	1.65	0.000247	0.0202
ovulation cycle (GO:0042698)	65	4	0.29	+	13.78	0.000254	0.0206
regulation of phosphorus metabolic process (GO:0051174)	1611	18	7.2	+	2.5	0.000262	0.0211
regulation of phosphate metabolic process (GO:0019220)	1611	18	7.2	+	2.5	0.000262	0.0212
extracellular matrix disassembly (GO:0022617)	66	4	0.29	+	13.57	0.000268	0.0214
aging (GO:0007568)	276	7	1.23	+	5.68	0.000271	0.0215
cellular response to amino acid stimulus (GO:0071230)	66	4	0.29	+	13.57	0.000268	0.0215
regulation of angiogenesis (GO:0045765)	277	7	1.24	+	5.66	0.000276	0.0218
sequestering of TGFbeta in extracellular matrix (GO:0035583)	4	2	0.02	+	> 100	0.00029	0.0222
cell surface receptor signaling pathway (GO:0007166)	2486	24	11.11	+	2.16	0.000283	0.0222
caveola assembly (GO:0070836)	4	2	0.02	+	> 100	0.00029	0.0223
outflow tract septum morphogenesis (GO:0003148)	26	3	0.12	+	25.83	0.000286	0.0223
muscle tissue development (GO:0060537)	280	7	1.25	+	5.6	0.000295	0.0223
negative regulation of cell proliferation involved in contact inhibition (GO:0060244)	4	2	0.02	+	> 100	0.00029	0.0224
transmembrane receptor protein serine/threonine kinase signaling pathway (GO:0007178)	197	6	0.88	+	6.82	0.000293	0.0224
kidney development (GO:0001822)	279	7	1.25	+	5.62	0.000288	0.0224
endothelial cell migration (GO:0043542)	68	4	0.3	+	13.17	0.000299	0.0225
regulation of vasculature development (GO:1901342)	281	7	1.26	+	5.58	0.000301	0.0225
chondrocyte differentiation (GO:0002062)	68	4	0.3	+	13.17	0.000299	0.0226
cell population proliferation (GO:0008283)	477	9	2.13	+	4.22	0.000313	0.0233
basement membrane organization (GO:0071711)	27	3	0.12	+	24.87	0.000317	0.0233
negative regulation of cell activation (GO:0050866)	200	6	0.89	+	6.72	0.000317	0.0233
platelet degranulation (GO:0002576)	128	5	0.57	+	8.74	0.00032	0.0234
regulation of cell-substrate junction organization (GO:0150116)	69	4	0.31	+	12.98	0.000315	0.0234
cell chemotaxis (GO:0060326)	202	6	0.9	+	6.65	0.000334	0.0243
positive regulation of protein phosphorylation (GO:0001934)	828	12	3.7	+	3.24	0.000341	0.0247
vascular endothelial growth factor receptor signaling pathway (GO:0048010)	71	4	0.32	+	12.61	0.00035	0.025
renal system development (GO:0072001)	288	7	1.29	+	5.44	0.000348	0.025
vasculogenesis (GO:0001570)	71	4	0.32	+	12.61	0.00035	0.0251
positive regulation of ERK1 and ERK2 cascade (GO:0070374)	205	6	0.92	+	6.55	0.000361	0.0256
negative regulation of macromolecule metabolic process (GO:0010605)	2861	26	12.78	+	2.03	0.000375	0.0266
cellular response to acid chemical (GO:0071229)	73	4	0.33	+	12.27	0.000387	0.0271
regulation of mesenchymal cell proliferation (GO:0010464)	29	3	0.13	+	23.16	0.000385	0.0271
negative regulation of cellular metabolic process (GO:0031324)	2580	24	11.53	+	2.08	0.000395	0.0275
plasma membrane raft assembly (GO:0044854)	5	2	0.02	+	89.54	0.000405	0.0278
glomerulus vasculature morphogenesis (GO:0072103)	5	2	0.02	+	89.54	0.000405	0.0279
embryo development (GO:0009790)	971	13	4.34	+	3	0.000402	0.028
glomerular capillary formation (GO:0072104)	5	2	0.02	+	89.54	0.000405	0.028
positive regulation of kinase activity (GO:0033674)	608	10	2.72	+	3.68	0.00042	0.0287
face morphogenesis (GO:0060325)	30	3	0.13	+	22.39	0.000422	0.0287
negative regulation of nitrogen compound metabolic process (GO:0051172)	2390	23	10.68	+	2.15	0.000427	0.0287
blood coagulation (GO:0007596)	298	7	1.33	+	5.26	0.000425	0.0288
regulation of tissue remodeling (GO:0034103)	75	4	0.34	+	11.94	0.000427	0.0288
coagulation (GO:0050817)	300	7	1.34	+	5.22	0.000442	0.0295
positive regulation of cellular metabolic process (GO:0031325)	3238	28	14.46	+	1.94	0.000443	0.0295
negative regulation of Wnt signaling pathway (GO:0030178)	214	6	0.96	+	6.28	0.00045	0.0298
hemostasis (GO:0007599)	302	7	1.35	+	5.19	0.000459	0.0303
muscle cell development (GO:0055001)	139	5	0.62	+	8.05	0.000461	0.0303
regulation of cell-substrate adhesion (GO:0010810)	217	6	0.97	+	6.19	0.000484	0.0317
response to estrogen (GO:0043627)	78	4	0.35	+	11.48	0.000492	0.0319
metanephros development (GO:0001656)	78	4	0.35	+	11.48	0.000492	0.032
biological_process (GO:0008150)	17850	90	79.74	+	1.13	0.00052	0.0335
Unclassified (UNCLASSIFIED)	2745	2	12.26	-	0.16	0.00052	0.0336
renal system vasculature morphogenesis (GO:0061438)	6	2	0.03	+	74.62	0.000538	0.0338
kidney vasculature morphogenesis (GO:0061439)	6	2	0.03	+	74.62	0.000538	0.034
negative regulation of plasminogen activation (GO:0010757)	6	2	0.03	+	74.62	0.000538	0.0341
positive regulation of catalytic activity (GO:0043085)	1415	16	6.32	+	2.53	0.000533	0.0341
extracellular matrix assembly (GO:0085029)	33	3	0.15	+	20.35	0.000546	0.0342
metanephric glomerulus vasculature development (GO:0072239)	6	2	0.03	+	74.62	0.000538	0.0342
response to endogenous stimulus (GO:0009719)	1416	16	6.33	+	2.53	0.000537	0.0343
negative regulation of metabolic process (GO:0009892)	3104	27	13.87	+	1.95	0.000612	0.0382
positive regulation of response to stimulus (GO:0048584)	2278	22	10.18	+	2.16	0.00062	0.0384
camera-type eye development (GO:0043010)	318	7	1.42	+	4.93	0.000619	0.0385
response to oxygen-containing compound (GO:1901700)	1584	17	7.08	+	2.4	0.00063	0.0388
urogenital system development (GO:0001655)	320	7	1.43	+	4.9	0.000642	0.0394
negative regulation of metallopeptidase activity (GO:1905049)	7	2	0.03	+	63.96	0.00069	0.0409
head morphogenesis (GO:0060323)	36	3	0.16	+	18.65	0.000693	0.0409
positive regulation of smooth muscle cell proliferation (GO:0048661)	86	4	0.38	+	10.41	0.000699	0.0411
endocytosis involved in viral entry into host cell (GO:0075509)	7	2	0.03	+	63.96	0.00069	0.0411
regulation of catalytic activity (GO:0050790)	2516	23	11.24	+	2.05	0.000672	0.0411
receptor-mediated endocytosis of virus by host cell (GO:0019065)	7	2	0.03	+	63.96	0.00069	0.0412
glycosaminoglycan metabolic process (GO:0030203)	152	5	0.68	+	7.36	0.000683	0.0414
maintenance of protein location in extracellular region (GO:0071694)	7	2	0.03	+	63.96	0.00069	0.0414
cellular response to transforming growth factor beta stimulus (GO:0071560)	152	5	0.68	+	7.36	0.000683	0.0416
positive regulation of transforming growth factor beta1 production (GO:0032914)	7	2	0.03	+	63.96	0.00069	0.0416
regulation of bone development (GO:1903010)	7	2	0.03	+	63.96	0.00069	0.0417
muscle cell differentiation (GO:0042692)	235	6	1.05	+	5.72	0.000727	0.0424
positive regulation of cellular protein metabolic process (GO:0032270)	1456	16	6.5	+	2.46	0.000723	0.0424
positive regulation of vasculature development (GO:1904018)	156	5	0.7	+	7.17	0.000765	0.044
regulation of cell activation (GO:0050865)	658	10	2.94	+	3.4	0.000767	0.044
positive regulation of angiogenesis (GO:0045766)	156	5	0.7	+	7.17	0.000765	0.0442
epithelial cell migration (GO:0010631)	88	4	0.39	+	10.18	0.000759	0.0442
regulation of kinase activity (GO:0043549)	908	12	4.06	+	2.96	0.000764	0.0443
regulation of response to external stimulus (GO:0032101)	1182	14	5.28	+	2.65	0.000792	0.0452
positive regulation of smooth muscle cell migration (GO:0014911)	38	3	0.17	+	17.67	0.000803	0.0457
response to transforming growth factor beta (GO:0071559)	159	5	0.71	+	7.04	0.000831	0.0472
platelet-derived growth factor receptor-beta signaling pathway (GO:0035791)	8	2	0.04	+	55.96	0.00086	0.0478
plasma membrane raft organization (GO:0044857)	8	2	0.04	+	55.96	0.00086	0.0479
regulation of platelet-derived growth factor receptor-beta signaling pathway (GO:2000586)	8	2	0.04	+	55.96	0.00086	0.0481
striated muscle cell development (GO:0055002)	91	4	0.41	+	9.84	0.000856	0.0482
glomerulus morphogenesis (GO:0072102)	8	2	0.04	+	55.96	0.00086	0.0483
epithelium migration (GO:0090132)	91	4	0.41	+	9.84	0.000856	0.0484
response to organic substance (GO:0010033)	2995	26	13.38	+	1.94	0.000891	0.0493
negative regulation of endopeptidase activity (GO:0010951)	245	6	1.09	+	5.48	0.000897	0.0495
